# Identifying the genetic and epigenetic basis for asymmetric bZIP expression in temperature-stressed bread wheat

**DOI:** 10.1101/2024.01.04.574129

**Authors:** Raminder Kaur, Dalwinder Singh, Pankaj Kumar, Gazaldeep Kaur, Koushik Shah, Harshita Pandey, Shamjetsabam Gangarani Devi, Ajay Kumar Pandey, Vikas Rishi

## Abstract

Asymmetric expression in the bread wheat (*Triticum aestivum*) genome refers to the differential expression of genes from A, B, and D parental genomes. Bread wheat is a hexaploid crop with six copies of each chromosome. This complexity can result in unequal expression of genes from each parental genome, leading to asymmetry in gene expression. In other polyploid crops like cotton, transcription factors (TF) exhibit genome-biased expression; however, there are no comparable studies for bread wheat. One of the most prominent TFs families in plants is the basic Leucine Zippers (bZIP) which are eukaryote-specific proteins and regulate various biological processes, including stress-related responses. bZIP proteins are dimeric and several heptads long. They exhibit typical coiled-coil structures with strategically placed amino acids in each heptad, responsible for their stability and specificity. Here, we aim to decipher the structural basis of the asymmetric expression of the bZIP TFs in wheat under low and high-temperature conditions. Furthermore, 19 highly expressed stress-related TabZIP TFs were analysed for their asymmetric expression profiles as plants were exposed to temperature-stress conditions. Two benchmarks were used to analyse the asymmetric gene expression of bZIPs, i.e., a) the promoter’s occupancy by the epigenetic marker histones, namely, H3K4me3, H3k9ac (active) and H3K27me3 (repressive), b) density and diversity of cis-regulatory elements in the promoters. Notably, the genetic basis of the differences in protein sequences of bZIP triads was explored, which may impart structural stability to a specific homeolog enabling the plant to endure the stress conditions better.
