## supplementary_table1 for "Identifying the genetic and epigenetic basis for asymmetric bZIP expression in temperature-stressed bread wheat"

### Sheet: T aestivum
Supplementary table1. CDS and peptide information of candidate TabZIPs
Arab_ids	wheat_ids	bZIP_name	Description	size(bp)	Amino acids	Chromosomal location	UniProt_id	Length	Score	E-value	%ID	Refseq/annotation assembly
AT4G02640	TraesCS7D02G349300	TraesCS7D02G349300	TraesCS7D02G349300	1068	207	Chromosome 7D: 449,070,145-449,076,162 reverse strand.	A0A1D6CD48 A0A1D6CPE5	101	226	2.3e-22	60.4	IWGSC
AT5G11260	TraesCS5A02G237200.1	TraesCS5A02G237200	TraesCS5A02G237200	1699	368	Chromosome 5A: 452,934,161-452,937,774 reverse strand.	A0A1D6S178	90	241	5.2e-24	68.9	IWGSC
AT1G45249	TraesCS3D02G364900_ABI5	ABI5	TraesCS3B02G404200	1438	390	Chromosome 3B: 638,960,471-638,962,267 forward strand.	A0A077RQJ7	78	217	5.9e-21	61.5	IWGSC
AT2G36270	TraesCS4B02G113400	TraesCS4B02G113400	TraesCS4B02G113400	1309	330	Chromosome 4B: 128,055,546-128,059,145 reverse strand.	A0A0A7C1B8 A0A1D6S064	145	462	1.2e-53	65.5	IWGSC
AT1G43700	TraesCS7D02G171300	TraesCS7D02G171300	bZIP transcription factor, Positive regulator of ABA signaling, Drought toleranc [Source: Projected from Oryza sativa Os06g0211200]	1421	340	Chromosome 7D: 123,653,486-123,658,548 forward strand	A0A1D6CDY6	102	323	2.4e-35	62.7	IWGSC
AT3G19290	TraesCS6A02G333600	TraesCS6A02G333600	bZIP transcription factor, Regulation of ABA signaling and biosynthesis, Drought resistanc [Source: Projected from Oryza sativa (Os02g0766700)]	1705	350	Chromosome 6A: 564,715,783-564,720,341 forward strand.	A0A077B9G1 A0A077CU14 A0A1D6S7H5 A0A1D6S7H6 A0A1D6S7H7	74	193	1.5e-17	63.5	IWGSC
AT1G19490	TraesCS4B02G117400	TraesCS4B02G117400	TraesCS4B02G117400	1871	495	Chromosome 4B: 136,057,470-136,061,192 reverse strand.	A0A1D6S0N7 A0A341U2M9	59	162	3.9e-13	52.5	IWGSC
AT2G13150	TraesCS4B02G320400	TraesCS4B02G320400	TraesCS4B02G320400	771	256	Chromosome 4B: 611,852,547-611,855,239 forward strand	A0A341V754		218	7.8e-21	40.8	IWGSC
AT4G38900	TraesCS7D02G269300	TraesCS7D02G269300	TraesCS7D02G269300	2256	473	Chromosome 7D: 254,142,197-254,148,277 forward strand.	A0A1D6CHA5 A0A1D6D4X8 D6PW70	59	189	1.4e-16	67.8	IWGSC
AT3G51960	TraesCS7D02G518100	TraesCS7D02G518100	TraesCS7D02G518100	1246	255	Chromosome 7D: 616,899,403-616,903,325 forward strand	A0A1D6C5X7	89	238	1.3e-24	52.8	IWGSC
AT1G06850	TraesCS4D02G171700	TraesCS4D02G171700	bZIP DNA-binding protein, Disease resistance, Vascular developmen [Source: Projected from Oryza sativa Os03g0336200]	1735	356	Chromosome 4D: 298,538,263-298,542,643 reverse strand.	A0A1D5XYC2	149	545	8e-65	72.5	IWGSC
AT5G49450	TraesCS1A02G072600	WLIP19	BZIP transcription factor [Source:UniProtKB/TrEMBL;Acc:Q53UC7]	1396	150	Chromosome 1A: 56,617,368-56,618,763 forward strand.	Q53UC7	73	153	1.3e-12	50.7	IWGSC
AT4G34590	TraesCS6A02G096300	TraesCS6A02G096300	TraesCS6A02G096300	858	174	Chromosome 6A: 63,609,498-63,610,355 reverse strand.	W5GHH4	84	131	1.2e-09	34.5	IWGSC
AT2G40950	TraesCS1A02G258100	TraesCS1A02G258100	bZIP transcription factor, Regulation of endoplasmic reticulum stress respons [Source: Projected from Oryza sativa Os05g0411300]	1950	649	Chromosome 1A: 449,853,942-449,857,196 reverse strand	A0A1D5SD69	84	254	3.1e-25	63.1	IWGSC
AT3G54620	TraesCS5B02G444100	TraesCS5B02G444100	TraesCS5B02G444100	1634	400	Chromosome 5B: 616,652,400-616,656,546 reverse strand.	A0A1D5ZCV9 A0A1Y0JYZ6	70	229	1.4e-22	61.4	IWGSC
AT3G62420	TraesCS5B02G094300	TraesCS5B02G094300	Basic region/leucine zipper protein [Source:UniProtKB/TrEMBL;Acc:A9ZPJ4]	1444	157	Chromosome 5B: 123,760,036-123,761,479 reverse strand.	A9ZPJ4	97	261	3.4e-27	51.5	IWGSC
AT1G42990	TraesCS7D02G392800	TraesCS7D02G392800	bZIP transcription factor, Endoplasmic reticulum stress respons [Source: Projected from Oryza sativa Os06g0622700]	1244	302	Chromosome 7D: 507,817,707-507,819,869 reverse strand	A0A1D6CBL7 A0A1D6CBL8	46	141	1.1e-10	63	IWGSC
AT5G28770	TraesCS5D02G068800	TraesCS5D02G068800	TraesCS5D02G068800	1229	298	Chromosome 5D: 65,759,302-65,763,941 reverse strand.	A0A1D5ZZY4 A0A1D5ZZY5 A0A1D5ZZY6 A0A2K5B1E5 W5G2T9	157	259	4.2e-26	45.2	IWGSC
AT2G35530	TraesCS5D02G124600_TabZIP1	TabZIP1	TraesCS5D02G124600	3277	388	Chromosome 5D: 189,248,290-189,270,176 forward strand.	A0A341WBP9	77	277	2.3e-28	63.6	IWGSC

### Sheet: H vulgare
Arab_ids	barley_ids	bZIP_name	Description	size(bp)	Amino acids	Chromosomal location	UniProt_id	Length	Score	E-value	%ID	Refseq/annotation assembly
AT5G11260	HORVU.MOREX.r3.7HG0713820.1	HORVU.MOREX.r3.7HG0713820	HORVU.MOREX.r3.7HG0713820	893	161	Primary_assembly 7H: 488,772,035-488,794,600 reverse strand.	F2EHR7	88	233	6.9e-24	68.2	MorexV3_pseudomolecules_assembly
AT1G45249	HORVU.MOREX.r3.6HG0619650.1	HORVU.MOREX.r3.6HG0619650	bZIP transcription factor, Regulation of ABA signaling and biosynthesis, Drought resistanc [Source: Projected from Oryza sativa Os02g0766700]	2051	357	Primary_assembly 6H: 524,591,968-524,596,827 forward strand.	M0WPT5	91	235	8.6e-24	65.9	MorexV3_pseudomolecules_assembly
AT2G36270	HORVU.MOREX.r3.3HG0300770.1	ABF1	Basic-leucine zipper bZIP transcription factor family protein [Source:Projected from Arabidopsis thaliana AT2G36270 TAIR;Acc:AT2G36270]	1732	398	Primary_assembly 3H: 542,033,465-542,054,678 reverse strand.	M0VNB3	78	215	2.8e-21	61.5	MorexV3_pseudomolecules_assembly
AT1G43700	HORVU.MOREX.r3.4HG0349900.1	HORVU.MOREX.r3.4HG0349900	HORVU.MOREX.r3.4HG0349900	1311	323	Primary_assembly 4H: 96,876,033-96,879,991 reverse strand.	F2DMG4	134	456	1.9e-53	67.9	MorexV3_pseudomolecules_assembly
AT1G49720	HORVU.MOREX.r3.5HG0486380.1	ABI5	ABI5	2382	367	Primary_assembly 5H: 459,445,692-459,449,302 forward strand.	M0Y7S4	69	245	6.1e-25	71	MorexV3_pseudomolecules_assembly
AT1G19490	HORVU.MOREX.r3.4HG0351410.1	HORVU.MOREX.r3.4HG0351410	HORVU.MOREX.r3.4HG0351410	609	202	Primary_assembly 4H: 107,436,552-107,437,575 reverse strand.	F2D6W0	53	148	7.8e-12	52.8	MorexV3_pseudomolecules_assembly
AT2G13150	HORVU.MOREX.r3.4HG0378580.1	HORVU.MOREX.r3.4HG0378580	bZIP DNA-binding protein, Disease resistance, Vascular developmen [Source: Projected from Oryza sativa Os03g0336200]	1530	355	Primary_assembly 4H: 392,077,083-392,081,220 reverse strand.	F2DZG5	95	213	9.4e-21	44.2	MorexV3_pseudomolecules_assembly
AT4G38900	HORVU.MOREX.r3.7HG0686580.1	HORVU.MOREX.r3.7HG0686580	HORVU.MOREX.r3.7HG0686580	2005	471	Primary_assembly 7H: 224,260,505-224,267,200 forward strand.	D2KTD2 D2KTD3	59	189	3.4e-17	67.8	MorexV3_pseudomolecules_assembly
AT3G51960	HORVU.MOREX.r3.3HG0295240.1.CDS1	HORVU.MOREX.r3.3HG0295240	HORVU.MOREX.r3.3HG0295240	1213	213	Primary_assembly 3H: 518,705,563-518,707,116 forward strand.	A0A223PYQ5 M0X2P6	112	289	2.8e-32	46.4	MorexV3_pseudomolecules_assembly
AT1G06850	HORVU.MOREX.r3.2HG0112060.1	HORVU.MOREX.r3.2HG0112060	HORVU.MOREX.r3.2HG0112060	1539	368	Primary_assembly 2H: 39,618,982-39,623,539 forward strand.	F2EFH4	140	482	6.2e-57	68.6	MorexV3_pseudomolecules_assembly
AT5G49450	HORVU.MOREX.r3.1HG0016310.1.CDS1	HORVU.MOREX.r3.1HG0016310	bZIP transcription factor 53 [Source:Projected from Arabidopsis thaliana AT3G62420 UniProtKB/Swiss-Prot;Acc:Q9LZP8]	1317	152	Primary_assembly 1H: 47,245,910-47,247,226 reverse strand.	F2DC34	73	147	2.3e-12	49.3	MorexV3_pseudomolecules_assembly
AT4G34590	HORVU.MOREX.r3.6HG0554560.1.CDS1	HORVU.MOREX.r3.6HG0554560	HORVU.MOREX.r3.6HG0554560	1513	172	Primary_assembly 6H: 40,426,053-40,427,565 reverse strand.	PF00170	90	263	9.4e-29	60	MorexV3_pseudomolecules_assembly
AT2G40950	HORVU.MOREX.r3.1HG0065020.1	HORVU.MOREX.r3.1HG0065020	bZIP transcription factor, Regulation of endoplasmic reticulum stress respons [Source: Projected from Oryza sativa Os05g0411300]	2397	645	Primary_assembly 1H: 426,712,541-426,715,837 reverse strand.	A0A287FY40	84	252	1.5e-25	61.9	MorexV3_pseudomolecules_assembly
AT3G10800	HORVU.MOREX.r3.2HG0119190.1	HORVU.MOREX.r3.2HG0119190	HORVU.MOREX.r3.2HG0119190	2020	578	Primary_assembly 2H: 66,325,654-66,329,006 reverse strand.	F2D5G9	118	195	5.4e-18	41.5	MorexV3_pseudomolecules_assembly
AT3G62420	HORVU.MOREX.r3.5HG0443520.1	HORVU.MOREX.r3.5HG0443520	HORVU.MOREX.r3.5HG0443520	1467	158	Primary_assembly 5H: 106,325,482-106,326,948 reverse strand.	F2E990	97	261	8.9e-28	51.5	MorexV3_pseudomolecules_assembly
AT1G42990	HORVU.MOREX.r3.7HG0723770.1	HORVU.MOREX.r3.7HG0723770	bZIP transcription factor, Endoplasmic reticulum stress respons [Source: Projected from Oryza sativa Os06g0622700]	1194	293	Primary_assembly 7H: 548,399,066-548,401,157 reverse strand.	F2DNN7	46	141	2.8e-11	63	MorexV3_pseudomolecules_assembly
AT5G28770	HORVU.MOREX.r3.5HG0433250.1	HORVU.MOREX.r3.5HG0433250	HORVU.MOREX.r3.5HG0433250	789	262	Primary_assembly 5H: 43,391,537-43,395,004 reverse strand.	PF00170	88	204	2.4e-19	60.2	MorexV3_pseudomolecules_assembly
AT4G02640	HORVU.MOREX.r3.6HG0570630.1	HORVU.MOREX.r3.6HG0570630	HORVU.MOREX.r3.6HG0570630	1398	312	Primary_assembly 6H: 128,541,824-128,547,526 reverse strand.	F2CRM5	90	183	2.3e-16	54.4	MorexV3_pseudomolecules_assembly
AT2G35530	HORVU.MOREX.r3.5HG0449210.1	ZIP1	HORVU.MOREX.r3.5HG0449210	1816	387	Primary_assembly 5H: 157,141,363-157,155,035 reverse strand	F2DRP4	297	1302	1.2e-163	94.6	MorexV3_pseudomolecules_assembly

### Sheet: Z mays
Arab_ids	maize_ids	bZIP_name	Description	size(bp)	Amino acids	Chromosomal location	UniProt_id	Length	Score	E-value	%ID	Refseq/annotation assembly
AT5G11260	Zm00001eb385610_P002	Zm00001eb385610	Zm00001e037325	1333	216	Chromosome 9: 89,468,041-89,472,144 reverse strand.	A0A3L6DGG9 K7VAC7	88	223	3e-22	68.2	Zm-B73-REFERENCE-NAM-5.0
AT1G45249	Zm00001eb038010_P001	Zm00001eb038010	Zm00001e003794	2901	350	Chromosome 1: 203,835,319-203,841,834 forward strand.	A0A1D6KL99 A0A1D6KLA0 A0A317YHY4	90	243	1.4e-24	71.1	Zm-B73-REFERENCE-NAM-5.0
AT2G36270	Zm00001eb366900_P003	Zm00001eb366900	Zm00001e028693	1923	412	Chromosome 8: 173,334,557-173,339,183 reverse strand.	B6UI01	76	225	2.3e-22	65.8	Zm-B73-REFERENCE-NAM-5.0
AT1G43700	Zm00001eb202260_P001	Zm00001eb202260	Zm00001e024638	1579	338	Chromosome 4: 220,319,175-220,335,344 forward strand.	A0A1D6EHT9 A0A3L6F450 B4FWJ9 B6TZX9	125	460	1.1e-53	73.6	Zm-B73-REFERENCE-NAM-5.0
AT1G49720	Zm00001eb100750_P001	Zm00001eb100750	Zm00001e009942	1548	295	Chromosome 2: 191,288,363-191,291,180 forward strand.	A0A060D6N3 A0A1D6ERF7 A0A1D6ERF8 J9PDI9 A0A3L6FVA6 A0A5C1ZX74 B4F831	70	253	9.8e-26	71.4	Zm-B73-REFERENCE-NAM-5.0
AT1G19490	Zm00001eb197160_P001	Zm00001e024155	Zm00001e024155	1804	392	Chromosome 4: 195,126,690-195,129,555 reverse strand.	A0A1D6QHS9 A0A3L6F589 A0A3L6FZM9	57	160	3.6e-13	54.4	Zm-B73-REFERENCE-NAM-5.0
AT2G13150	Zm00001eb016100_P001	Zm00001e001587	Zm00001e001587	1671	346	Chromosome 1: 56,338,382-56,344,071 forward strand.	A0A1D6K276 A0A317Y370 B6UI16 C0HGK3	95	212	2.5e-20	44.2	Zm-B73-REFERENCE-NAM-5.0
AT4G38900	Zm00001eb198470_P001	Zm00001e024255	Zm00001e024255	2112	466	Chromosome 4: 200,881,241-200,885,400 forward strand.	A0A3L6F444 C0PMV4 K7U3X9	67	210	1e-19	64.2	Zm-B73-REFERENCE-NAM-5.0
AT3G51960	Zm00001eb272280_P006	Zm00001e030169	Zm00001e030169	1693	267	Chromosome 6: 93,400,254-93,403,353 forward strand.	A0A3L6ED12 B4FM17	106	243	1.3e-25	47.2	Zm-B73-REFERENCE-NAM-5.0
AT1G06850	Zm00001eb111560_P001	Zm00001e010978	Zm00001e010978	1639	362	Chromosome 2: 223,774,825-223,781,556 reverse strand.	A0A1D6F4E8 A0A3L6FXD8 C4JAP7	178	540	1.8e-64	61.8	Zm-B73-REFERENCE-NAM-5.0
AT5G49450	Zm00001eb264930_P001	Zm00001e029455	Zm00001e029455	621	135	Chromosome 6: 32,025,001-32,025,621 reverse strand.	A0A3L6E7E9 B6UHF6 B6UIG1 Q41833	87	148	3.1e-12	37.9	Zm-B73-REFERENCE-NAM-5.0
AT4G34590	Zm00001eb231360_P001	Zm00001e013574	Zm00001e013574	1070	170	Chromosome 5: 76,973,212-76,974,281 reverse strand.	A0A3L6EJB7 F1DK38	90	262	2.5e-28	58.9	Zm-B73-REFERENCE-NAM-5.0
AT2G40950	Zm00001eb288060_P001	Zm00001e031673	Zm00001e031673	2357	654	Chromosome 6: 157,976,755-157,980,979 reverse strand.	A0A3L6EF76 B6SXT0 B8A2Z2	67	258	4.5e-26	77.6	NM_001154605.2, NP_001148077.1
AT3G10800	Zm00001eb110370_P002	Zm00001e010868	Zm00001e010868	2144	563	Chromosome 2: 220,715,327-220,718,667 forward strand.	A0A1D6F2G4 A0A3L6G1J7 B4FSC3 B6U9M3	117	205	4.6e-19	43.6	Zm-B73-REFERENCE-NAM-5.0
AT3G62420	Zm00001eb028430_P001	Zm00001e103952	Zm00001e103952	456	151	Chromosome 1: 150,691,038-150,691,493 forward strand.	A0A317Y3X6 B4FB01 P24068	95	257	5.9e-27	53.7	Zm-B73-REFERENCE-NAM-5.0
AT1G42990	Zm00001eb388050_P002	Zm00001e037575	Zm00001e037575	1359	300	Chromosome 9: 105,145,216-105,147,364 reverse strand.	A0A3L6DGE1 B6SNH0 C4J6L7	46	144	2.1e-11	60.9	Zm-B73-REFERENCE-NAM-5.0
AT5G28770	Zm00001eb060810_P001	Zm00001e005996	Zm00001e005996	1639	405	Chromosome 1: 294,909,166-294,933,105 reverse strand.	PF12498	138	270	7e-28	52.9	Zm-B73-REFERENCE-NAM-5.0
AT4G02640	Zm00001eb060860_P001	Zm00001e005999	Zm00001e005999	1708	405	Chromosome 1: 295,037,654-295,042,431 reverse strand.	A0A060CZ75 A0A1D6GFJ2 A0A1D6L7T5 A0A317Y805 A0A3L6EU79 B4FJ00 B6T8Y4 C0PHK4 Q03462 Q41757 Q41786	134	271	8.2e-28	56.7	Zm-B73-REFERENCE-NAM-5.0
AT2G35530.1	Zm00001eb411700	Zm00001eb411700	Zm00001e039821	1597	350	Chromosome 10: 38,689,599-38,728,016 reverse strand	A0A1D6IXE5	258	955	1.3e-117	76.7	Zm-B73-REFERENCE-NAM-5.0

### Sheet: O sativa
Arab_ids	Rice_ids	bZIP_name	Description	size(bp)	Amino acids	Chromosomal location	UniProt_id	Length	Score	E-value	%ID	Refseq/annotation method
AT5G11260	Os06t0601500-02	OsbZIP48	Similar to BZIP2 related functions such as G-box binding factor	1331	184	Chromosome 6: 23,773,207-23,776,880 forward strand.	A0A0N7KMD3	93	235	3.4e-24	69.9	Genes by The Rice Annotation Project (RAP) dated 2018-11-26
AT1G45249	Os02t0766700-01	OsbZIP 23	Regulation of ABA signaling and biosynthesis, Drought resistance	1827	357	Chromosome 2: 32,276,662-32,281,580 reverse strand.	Q6Z312	91	231	2.7e-23	65.9	XM_015770367.1, XP_015625853.1
AT2G36270	Os01t0859300-01	OsABI5	Stress response and ABA signal transduction, Regulation of plant fertility	1417	388	Chromosome 1: 37,174,575-37,176,344 forward strand.	Q8RZ35	101	235	4.7e-24	55.4	XM_015773198.1, XM_015773205.1, XP_015628684.1, XP_015628691.1
AT1G43700	Os12t0162500-01	OsbZIP84	Similar to BZIP-like protein	1302	328	Chromosome 12: 3,153,113-3,156,795 forward strand.	Q2QXC3	134	446	3.8e-52	67.2	XM_015762716.1, XP_015618202.1
AT1G49720	Os08t0472000-01	TRAB1	bZIP transcription factor, Abscisic acid ABA-regulated transcription	1169	318	Chromosome 8: 23,234,477-23,240,624 forward strand.	UPI000023ADD3	64	240	2.6e-24	76.6	The Rice Annotation Project (RAP
AT1G19490	Os11t0154900-01	OsbZIP80	Similar to DNA-binding factor of bZIP class Fragment	1751	394	Chromosome 11: 2,560,816-2,563,634 forward strand.	A0A0N7KSG4	54	152	2e-12	55.6	XM_015760299.1, XP_015615785.1
AT2G13150	Os08t0543900-00	OsbZIP68	Similar to Transcription factor RF2b	1741	376	Chromosome 9: 17,190,097-17,194,010 forward strand.	Q67TQ5	94	214	6.2e-21	42.6	XM_015757064.1, XP_015612550.1
AT4G38900	Os03t0127500-00	OsbZIP25	OsbZIP25 description:bZIP transcription factor, bZIP-1 domain containing protein	1654	426	Chromosome 3: 1,551,291-1,554,059 forward strand.	Q8S5V5	69	182	2.7e-16	59.4	XM_015772446.1, XP_015627932.1
AT3G51960	Os05t0495200-02	OsbZIP44	Basic leucine zipper domain containing protein	1689	224	Chromosome 5: 24,321,040-24,322,728 reverse strand.	Q65X73	125	360	3.7e-42	48.8	XM_015783228.1, XP_015638714.1
AT1G06850	Os03t0336200-02	RF2b	bZIP DNA-binding protein, Disease resistance, Vascular development	1610	329	Chromosome 3: 12,452,164-12,456,329 forward strand.	Q6S4P4	140	511	7e-61	71.4	XM_015777330.1, XP_015632816.1
AT5G49450	Os05t0129300-02	Lip19	Basic/leucine zipper protein	1374	148	Chromosome 5: 1,717,710-1,719,083 forward strand.	Q688Q7	73	137	4.6e-11	43.8	XM_015784058.1, XP_015639544.1
AT4G34590	Os02t0132500-01	OsbZIP14	Similar to Common plant regulatory factor 7	1503	163	Chromosome 2: 1,695,640-1,697,142 reverse strand.	Q0E476	90	277	1e-30	62.2	XM_015767204.1, XP_015622690.1
AT2G40950	Os05t0411300-01	OsbZIP39	bZIP transcription factor, Regulation of endoplasmic reticulum stress response	2460	646	Chromosome 5: 20,112,961-20,117,100 reverse strand.	Q6AU90	74	260	1.1e-26	70.3	XM_015784599.1, XP_015640085.1
AT3G10800	Os07t0644100-01	OsbZIP60	bZIP transcription factor, bZIP-1 domain containing protein	2460	646	Chromosome 5: 20,112,961-20,117,100 reverse strand.	Q6AU90	117	187	5.8e-17	40.2	XM_015784599.1, XP_015640085.1
AT3G62420	Os09t0306400-01	OsbZIP71	BZIP71 description:bZIP transcription factor, Drought and salt toleranc	1650	153	Chromosome 9: 7,871,589-7,873,655 forward strand.	Q69KN5	110	181	5.3e-17	35.5	XM_015756663.1, XP_015612149.1
AT1G42990	Os06t0622700-01	OsbZIP50	BZIP50 description:bZIP transcription factor, Endoplasmic reticulum stress respons	1127	304	Chromosome 6: 25,041,945-25,043,935 forward strand.	Q69XV0	46	143	1.4e-11	65.2	XM_015785655.1, XP_015641141.1
AT5G28770	Os02t0266800-01	OsbZIP20	Transcriptional activator protein	1207	298	Chromosome 2: 9,535,430-9,538,420 reverse strand.	Q6ETX0	110	230	7.3e-23	57.3	XM_015770040.1, XP_015625526.1
AT4G02640	Os12t0601800-01	OsbZIP88	Similar to BZIP transcription factor family protein, expressed	1107	267	Chromosome 12: 25,332,774-25,336,537 forward strand.	A0A0N7KUB6	98	169	1.6e-14	50.0	XM_015765336.1, XP_015620822.1
AT2G35530.1	Os12t0233800-03	OsbZIP86	Similar to DNA-binding factor of bZIP class	2382	311	Chromosome 12: 7,330,157-7,338,083 reverse strand	Q2QVD6	160	630	4.3e-75	85.6	IRGSP-1.0

### Sheet: A thaliana
Arab_ids	Arab_ids	bZIP_name	size(bp)	Amino acids	Chromosomal location	UniProt_id
AT5G11260	AT5G11260	HY5, TED 5	1028	168	Chromosome 5: 3,593,335-3,595,073 reverse strand	A0A178UQE4, A0A1P8BB55
AT1G45249	AT1G45249	ABF2, ABSCISIC ACID RESPONSIVE ELEMENTS-BINDING FACTOR 2, ABSCISIC ACID RESPONSIVE ELEMENTS-BINDING PROTEIN 2, AREB1, ATABF2, ATAREB1	1872	431	Chromosome 1: 17,165,125-17,167,741 reverse strand	A0A178W527 A0A1P8AV75 A0A654EG63
AT2G36270	AT2G36270	ABI5, GIA1	1941	444	Chromosome 2: 15,204,659-15,207,636 reverse strand.	A0A178VS95 A0A1P8B106
At1g43700	At1g43700	VIP1,At1g43700, At3g01310, BZIP51, F2J6.6, QVE7, SUE3, T22N4.6, T4P13.1, VIH2	1457	341	Chromosome 1: 16,484,231-16,486,327 forward strand	A0A178WFF4 A0A5S9WP91 Q9MA75
AT1G49720	AT1G49720	ABF1	1675	403	Chromosome 1: 18,400,006-18,402,628 forward strand	A0A178WH34 Q9M7Q5
AT1G19490	AT1G19490	BZIP TF 62, BZIP62	1939	471	Chromosome 1: 6,751,544-6,754,073 reverse strand.	A0A178WMA5 A0A654EBC8 Q8L5Y2
AT2G13150	AT2G13150	BASIC LEUCINE-ZIPPER 31, BZIP31	789	262	Chromosome 2: 5,437,056-5,438,459 forward strand.	A0A5S9WXU9 A0A654ESL5 Q9SL54
AT4G38900	AT4G38900	BASIC LEUCINE-ZIPPER 29, BZIP29, DKML, DRINK ME-LIKE	2177	547	Chromosome 4: 18,139,237-18,142,071 reverse strand.	A0A178UWI2 Q8H1F0
AT3G51960	AT3G51960	ATBZIP24, BASIC LEUCINE ZIPPER 24, BZIP24	1258	228	Chromosome 3: 19,282,390-19,284,210 reverse strand.	A0A384KLK2 F4J5N9
AT1G06850	AT1G06850	AT1G06850, bZIP52	1430	337	Chromosome 1: 2,105,048-2,106,749 forward strand.	A0A178WFI7 A0A5S9T1B1 A0A654E7C8 Q8VWG0 Q8VWR2 Q9M9Z1
AT5G49450	AT5G49450	ATBZIP1, BASIC LEUCINE-ZIPPER 1, BZIP1, At5g49450, K7J8.13	907	145	Chromosome 5: 20,051,829-20,052,735 forward strand.	A0A178UPE4 Q9FGX2
AT4G34590	AT4G34590	ARABIDOPSIS THALIANA BASIC LEUCINE-ZIPPER 11, ATB2, ATBZIP11, BZIP11, G-BOX BINDING FACTOR 6, GBF6	1370	159	Chromosome 4: 16,521,861-16,523,230 forward strand.	A0A178UVA0 A0A654FVJ4 O65683
AT2G40950	AT2G40950	ATBZIP17, BZIP17	2654	721	Chromosome 2: 17,087,565-17,090,556 reverse strand.	A0A178VQX7 A0A5S9X6F6 A0A654F236 O22208
AT3G10800	AT3G10800	BZIP28	2377	675	Chromosome 3: 3,379,168-3,381,621 forward strand.	A0A178VDM1 A0A5S9XB68 A0A654F7M2 M4VUY2 Q8W029 Q9SG86
AT3G62420	AT3G62420	ATBZIP53, BASIC REGION/LEUCINE ZIPPER MOTIF 53, BZIP53	1265	146	Chromosome 3: 23,091,586-23,092,850 reverse strand.	A0A178VDD2 Q9LZP8
AT1G42990	AT1G42990	ATBZIP60, BASIC REGION/LEUCINE ZIPPER MOTIF 60, BBASIC REGION/LEUCINE ZIPPER MOTIF 60, BZIP60	1231	295	Chromosome 1: 16,135,723-16,137,463 reverse strand.	0A178WJM4 A0A5S9WP54 Q9C7S0
AT5G28770	AT5G28770	ARABIDOPSIS THALIANA BASIC LEUCINE ZIPPER 63, ATBZIP63, BZIP63, BZO2H3	1294	314	Chromosome 5: 10,796,457-10,798,305 reverse strand.	A0A178UKA3 A0A5S9Y7Z5 A0A7G2FAW5 B9DGI8
AT4G02640	AT4G02640	ARABIDOPSIS THALIANA BASIC LEUCINE ZIPPER 10, ATBZIP10, BZO2H1	1602	417	Chromosome 4: 1,153,945-1,156,356 forward strand.	A0A178V4D9 A0A5S9XPC0
AT2G35530.1	AT2G35530.1	bZIP16	1873	409	Chromosome 2: 14,922,836-14,926,609 reverse strand	A0A5S9X461 Q501B2

### Sheet: TabZIP_info
Traes ids	No of amino acids	Molecular weight	Theoratical pI	Total number of negatively charged residues (Asp + Glu)	Total number of positively charged residues (Arg + Lys)
TraesCS7D02G349300	207	22510.5	9.97	27	34
TraesCS5A02G237200	354	37797.8	8.94	41	44
TraesCS3B02G404200	390	41868.5	6.23	44	41
TraesCS4D02G110900	330	35309.1	6.41	36	33
TraesCS7B02G075600	340	36778.1	8.84	36	39
TraesCS6A02G333600	350	37817.9	9.7	32	40
TraesCS4B02G117400	495	52211.1	9.39	44	59
TraesCS5A02G491600	256	28138.5	6.14	30	28
TraesCS7D02G269300	473	50965.4	6.62	51	49
TraesCS7B02G447900	255	27439.7	5.59	34	24
TraesCS4D02G171700	356	38404.6	6.43	44	41
TraesCS1A02G072600	150	16284.3	9.67	19	22
TraesCS6A02G096300	174	18258.6	8.02	17	18
TraesCS1B02G268500	649	68699	7.7	69	70
TraesCS5B02G444100	400	41946.6	5.12	51	40
TraesCS5B02G094300	157	17410.5	9.02	21	23
TraesCS7B02G299200	302	32698.6	4.7	57	37
TraesCS5D02G068800	298	32535.2	5.32	46	37
