## supplementary_table2 for "Identifying the genetic and epigenetic basis for asymmetric bZIP expression in temperature-stressed bread wheat"

### Sheet: GTDS
Annexure 2. Expression values of candidate genes with homeologs for normal development stages and tissues obtained from expVIP browser (GTDT- Grain tissue development stage, DTCS- Development timecourse of Chinese spring cultivar, SPP-Stamen, Pistil and Pistillody) used for preparation of Figure 25 (Heatmaps plotted on normalized expression values: DTCS: Dev. time-course GTDT: Grain tissue dev. t…
	CS_grain, grain, whole endosperm, reproductive, 10 dpa, none, none, Chinese Spring, Chinese Spring(n=4)	CS_grain, grain, starchy endosperm, reproductive, 20 dpa, none, none, Chinese Spring, Chinese Spring(n=4)	CS_grain, grain, starchy endosperm, reproductive, 30 dpa, none, none, Chinese Spring, Chinese Spring(n=4)	CS_grain, grain, whole endosperm, reproductive, 20 dpa, none, none, Chinese Spring, Chinese Spring(n=4)	CS_grain, grain, aleurone layer, reproductive, 20 dpa, none, none, Chinese Spring, Chinese Spring(n=6)	CS_grain, grain, transfer cells, reproductive, 20 dpa, none, none, Chinese Spring, Chinese Spring(n=4)	CS_grain, grain, aleurone layer and starchy endosperm, reproductive, 30 dpa, none, none, Chinese Spring, Chinese Spring(n=4)
	GTDT we_repr_10dpa CS	GTDT se_repr_20dpa CS	GTDT se_repr_30dpa CS	GTDT we_repr_20dpa CS	GTDT al_repr_20dpa CS	GTDT tc_repr_20dpa CS	GTDT al/se_repr_30dpa CS
TraesCS7D02G349300	0	0	0	0	0	0	0
TraesCS5A02G237200	1.80004	1.2477	2.00213	2.28603	2.93439	2.60398	2.08977
TraesCS3B02G404200	2.2366	1.30846	1.0747	2.07749	3.6745	2.03185	2.22174
TraesCS4D02G110900	1.78082	0.177093	1.25029	1.35862	2.62229	2.10128	1.40709
TraesCS7B02G075600	2.90454	2.96022	2.63809	3.59547	4.45864	4.59272	2.66846
TraesCS6A02G333600	0.239868	0	0	0	0	1.15259	0
TraesCS4B02G117400	0	0	0	0.0920183	1.5858	0	0.183185
TraesCS5A02G491600	2.84035	2.62294	2.00739	2.95276	3.32304	2.5355	2.26737
TraesCS7D02G269300	2.90824	1.49168	0.82082	1.52224	2.08758	2.05525	1.43336
TraesCS7B02G447900	1.68944	0.224686	0.6063	0.971586	2.74743	1.63296	1.28092
TraesCS4D02G171700	0	0	0	0	0	0	0
TraesCS1A02G072600	3.59346	4.39527	4.63959	4.46782	2.58473	4.83906	3.58518
TraesCS6A02G096300	0	0	0	0	0	0.925691	0.63967
TraesCS1B02G268500	2.88972	1.65364	1.34112	2.10254	3.66385	2.46187	2.41858
TraesCS5B02G444100	2.05356	0.975966	0.787096	1.39388	1.65815	1.77009	1.25071
TraesCS5B02G094300	5.03848	4.8478	4.55332	5.05456	4.52488	4.69324	4.75041
TraesCS7B02G299200	3.57418	2.17347	2.96493	2.65376	2.19878	2.77672	2.94435
TraesCS5D02G068800	0	0	0	0	1.65162	1.05054	0
TraesCS7A02G373800	0	0	0	0	0	0	0
TraesCS5B02G235600	1.91269	0.268245	0.0599785	1.04386	2.34635	2.04201	0.851645
TraesCS3A02G371800	3.11825	2.34267	3.04821	3.86323	5.52826	3.39186	4.71052
TraesCS4A02G209900	1.85746	0.431393	1.388	1.63995	2.7545	2.54593	1.64
TraesCS7A02G170600	3.33108	3.17608	3.02123	3.82558	4.47436	4.97765	3.00756
TraesCS6B02G364000	0	0	0	0	0	0	0
TraesCS4A02G198100	0	0	0	0.822475	2.64408	0.959077	0.573053
TraesCS4B02G320400	2.42564	2.21072	1.62452	2.62173	2.98423	2.17153	1.83556
TraesCS7A02G268700	3.70475	2.26527	1.19659	2.21187	2.8187	2.5867	2.12484
TraesCS7A02G530300	0.799813	0	0.0930287	0.506013	1.58882	0.877291	0.694141
TraesCS4A02G135600	0	0	0	0	0	0	0
TraesCS1B02G091500	0	0	0	0.462442	0.371957	0	0
TraesCS6B02G124700	0	0	0	0	0	0	0
TraesCS1A02G258100	3.89053	2.7339	2.29738	3.20107	4.75415	3.74847	3.39407
TraesCS5A02G440400	1.0071	0.378861	0.244391	0.737485	0.886701	1.64812	0.576581
TraesCS5A02G088300	4.92499	4.82895	4.61917	5.22492	4.72083	4.79729	4.70263
TraesCS7A02G398400	3.83571	2.2859	3.21049	2.82685	2.49216	3.19487	3.13892
TraesCS5A02G057500	0	0	0	0	0.794432	0	0
TraesCS5D02G244500	1.91789	0.642493	1.11362	1.8408	2.90031	2.14021	1.73959
TraesCS3D02G364900	3.9735	2.714	3.06156	4.39442	6.07421	4.25554	4.95087
TraesCS4B02G113400	1.86247	0.310782	0.987992	1.4067	2.50106	2.37104	1.46378
TraesCS7D02G171300	2.87864	2.55444	2.39774	3.43243	4.81797	4.7206	2.4885
TraesCS6D02G312800	0	0	0	0	0	0	0
TraesCS4D02G115200	0.77054	0	1.8935	2.18611	4.02826	2.36748	2.83117
TraesCS4D02G316900	3.10439	2.52923	2.46091	2.8701	3.16973	2.43189	2.64426
TraesCS7D02G518100	1.34372	0	0.721521	0.719685	1.95616	1.61708	1.41079
TraesCS4B02G169600	0	0	0	0	0	0	0
TraesCS1D02G075500	2.70299	3.27113	3.63375	3.59667	3.45237	3.45746	3.03506
TraesCS6D02G087400	0	0	0	0	0	0	0
TraesCS1D02G257400	3.36157	2.24311	2.17181	3.07354	4.56061	3.24145	3.36621
TraesCS5D02G447500	0	0	0.249963	0.351859	0.692552	0.986088	0.298837
TraesCS5D02G100700	4.89325	5.07861	4.98428	5.63331	5.03017	4.9616	5.1055
TraesCS7D02G392800	3.92514	2.50611	3.40485	2.99815	2.43976	3.13786	3.12005
TraesCS5B02G059200	0	0	0	0	1.62029	0.667567	0

### Sheet: DTCS
	CS_development, grain, grain, reproductive, 2 dpa, none, none, Chinese Spring, Chinese Spring, grain milk and soft dough, NA(n=2)	CS_development, grain, grain, reproductive, 14 dpa, none, none, Chinese Spring, Chinese Spring, grain milk and soft dough, NA(n=2)	CS_development, grain, grain, reproductive, 30 dpa, none, none, Chinese Spring, Chinese Spring, grain hard dough and ripening, NA(n=2)	CS_development, leaves/shoots, leaf, seedling, seedling stage, none, none, Chinese Spring, Chinese Spring, seedling aerial tissues, NA(n=2)	CS_development, leaves/shoots, leaf, vegetative, tillering stage, none, none, Chinese Spring, Chinese Spring, leaf excl flag leaf, NA(n=2)	CS_development, leaves/shoots, leaf, reproductive, 2 dpa, none, none, Chinese Spring, Chinese Spring, flag leaf, NA(n=2)	CS_development, roots, roots, seedling, seedling stage, none, none, Chinese Spring, Chinese Spring, roots, NA(n=2)	CS_development, roots, roots, vegetative, three leaf stage, none, none, Chinese Spring, Chinese Spring, roots, NA(n=2)	CS_development, roots, roots, reproductive, Flag leaf stage, none, none, Chinese Spring, Chinese Spring, roots, NA(n=2)	CS_development, spike, spike, vegetative, two nodes detectable, none, none, Chinese Spring, Chinese Spring, spike, NA(n=2)	CS_development, spike, spike, reproductive, Flag leaf stage, none, none, Chinese Spring, Chinese Spring, spike, NA(n=2)	CS_development, spike, spike, reproductive, anthesis, none, none, Chinese Spring, Chinese Spring, spike, NA(n=2)	CS_development, leaves/shoots, stem, vegetative, 1 cm spike, none, none, Chinese Spring, Chinese Spring, internode, NA(n=2)	CS_development, leaves/shoots, stem, vegetative, two nodes detectable, none, none, Chinese Spring, Chinese Spring, internode, NA(n=2)	CS_development, leaves/shoots, stem, reproductive, anthesis, none, none, Chinese Spring, Chinese Spring, internode, NA(n=2)
	DTCS gr_repr_2dpa CS	DTCS gr_repr_14dpa CS	DTCS gr_repr_30dpa CS	DTCS lf_sd_ss CS	DTCS lf_vege_ts CS	DTCS lf_ rep_ 2dpa CS	DTCS rt_ seed_ ss CS	DTCS rt_ vege_ 3ls CS	DTCS rt_ rep_ fls CS	DTCS sp_ vege_ 2nd CS	DTCS sp_ rep_ fls CS	DTCS sp_ rep_ ant CS	DTCS st_ vege_ 1cs CS	DTCS st_ vege_ 2nd CS	DTCS st_ rep_ ant CS
TraesCS7D02G349300	1.28057	0	0	0	0	0	0	0	0	0	0	0.0218947	0	0	0
TraesCS5A02G237200	2.49292	0.544088	2.622	0.871401	1.87719	2.73624	1.43722	2.36878	2.07172	3.34535	2.88665	2.75724	1.32139	1.80941	2.21086
TraesCS3B02G404200	0	1.34396	1.20058	0	0	0	0	0	0	0	0	0	0	0	0
TraesCS4D02G110900	3.31005	1.1193	2.68581	1.70055	2.73437	2.93498	3.66639	4.18795	3.92793	4.36883	4.28164	3.85472	3.4841	4.39996	4.9308
TraesCS7B02G075600	2.30173	2.11271	0.855723	0	0.00798841	0.298072	0.644161	0	0	2.14867	2.57376	2.16604	1.31384	0	0
TraesCS6A02G333600	3.80927	0.37265	1.30403	0.830351	2.51532	4.30037	3.36424	3.97162	4.00464	0.698756	2.18843	3.75975	2.12673	2.13887	2.01693
TraesCS4B02G117400	0	0	2.60346	0	0	0	0	0	0	0	0	0	0	0	0
TraesCS5A02G491600	3.38555	2.75882	0	0.637402	0	0	0	0	0.0711325	0.787821	1.49228	0	0.183988	1.04496	0
TraesCS7D02G269300	3.74142	1.43748	2.78463	1.9235	2.16677	2.06964	2.93213	2.30179	2.37182	3.35925	3.01869	2.99229	2.77719	2.3316	0.84058
TraesCS7B02G447900	3.54741	1.02791	3.65399	3.38686	3.73337	3.23461	2.77122	3.58102	3.36433	3.95819	4.04477	3.76701	4.23109	3.47431	3.09862
TraesCS4D02G171700	2.31739	0	0	2.53862	1.46377	0	2.92347	2.09664	2.47529	3.31859	3.15079	1.64139	3.18467	2.22724	0
TraesCS1A02G072600	5.46135	4.3016	0	5.7276	5.38192	4.52385	7.21201	6.68523	6.7415	6.15553	5.58575	5.2986	6.21009	6.80863	5.70548
TraesCS6A02G096300	5.00512	2.48191	2.19191	3.53548	2.80366	2.06695	3.32475	3.80119	3.81479	5.71618	5.30752	6.8438	4.77947	5.2333	3.55743
TraesCS1B02G268500	2.93321	2.17018	4.50027	1.28891	1.67825	2.56558	2.16825	2.5087	2.59843	3.53333	2.94612	2.9253	2.39319	2.23555	1.38901
TraesCS5B02G444100	3.18069	0.71452	2.37619	1.93648	1.80346	2.19224	3.37218	3.60233	3.61181	3.46398	3.21439	3.14094	3.20533	1.91641	0.935571
TraesCS5B02G094300	5.12661	4.76304	1.19324	5.10421	4.86826	4.84197	5.91621	6.26345	6.34566	6.19338	6.15655	6.65633	6.29636	6.28494	6.9829
TraesCS7B02G299200	5.32535	1.91384	2.68519	3.4003	4.11262	4.9623	4.58225	4.58014	4.59741	4.96319	4.81443	4.21311	3.92128	4.60249	2.17459
TraesCS5D02G068800	0.360084	0	0	3.66278	3.69341	1.73466	3.81568	2.71372	2.3345	2.12497	4.12077	1.19887	5.58953	0.893285	1.75202
TraesCS7A02G373800	1.98418	0	0	0	0	0.546265	0	0	0	0	0	0.149958	0	0	0
TraesCS5B02G235600	0.64473	0	2.59546	0.90182	2.11884	2.55997	2.53637	2.59911	2.60411	3.42381	2.73294	2.70066	1.7938	2.67365	2.96395
TraesCS3A02G371800	0	2.89785	5.8431	0	0	0	0	0	0	0	0	0	0	0	0
TraesCS4A02G209900	3.33356	1.27933	2.39266	1.92055	2.5321	2.65867	3.60217	4.00724	4.0266	4.14775	4.19881	3.71898	3.50383	4.04683	4.91709
TraesCS7A02G170600	3.9874	2.6637	0.501719	0.177569	0.282466	1.56901	1.18704	0	0	2.0431	2.19113	2.87855	1.29931	0.964923	0
TraesCS6B02G364000	4.41563	0	1.74539	0.77148	2.80466	4.51487	3.44555	4.03267	3.95199	1.12019	2.86085	4.16576	2.13484	2.34421	2.50619
TraesCS4A02G198100	0	0.508785	3.84662	0	0	0	0	0	0	0	0	0	0	0	0
TraesCS4B02G320400	2.82153	2.02275	0	0	0	0	0	0	0	0.382357	0.319503	0	0.0836402	0.438064	0
TraesCS7A02G268700	3.93764	2.23915	3.49486	2.1514	2.13361	2.01115	3.17711	2.65407	2.91	3.75253	3.32991	3.3895	3.11002	2.4293	1.16496
TraesCS7A02G530300	2.35174	0	2.63079	2.02868	3.32644	3.54894	1.96896	2.78102	2.59833	3.03409	3.19385	2.96537	3.39211	2.43814	2.62347
TraesCS4A02G135600	2.19622	0	0	2.21936	1.54157	0	2.874	2.43345	2.52251	3.42471	3.18785	2.16459	3.14215	2.43249	0.511144
TraesCS1B02G091500	4.14821	1.73069	0	4.61515	4.7604	4.75813	6.42812	6.3516	6.30585	5.3132	4.97727	4.58934	5.79951	5.8874	4.48534
TraesCS6B02G124700	2.75257	1.89259	2.20612	1.9128	0.93812	1.3555	1.76425	2.17643	2.63447	3.17423	3.09469	5.03715	3.18318	2.71573	2.14672
TraesCS1A02G258100	2.72134	2.39468	4.8028	1.40322	1.77353	1.96616	2.04943	2.52342	2.54025	3.3048	2.71227	2.60215	2.82883	2.12062	1.48273
TraesCS5A02G440400	3.93644	0.91127	2.45524	2.54743	2.63055	2.75986	4.07203	4.24782	4.38362	3.83576	3.63608	3.22753	3.70985	2.55079	1.76917
TraesCS5A02G088300	6.07445	5.1271	1.34367	5.47143	5.05041	5.59162	6.44389	7.06096	7.05157	6.89202	6.98742	6.94664	6.7905	7.18744	7.20877
TraesCS7A02G398400	5.46538	2.24245	2.53045	3.94419	4.07619	4.72617	4.84704	4.84888	4.79038	4.95619	4.9176	4.29412	3.91313	4.39227	2.72863
TraesCS5A02G057500	0.411764	0	0	5.22461	3.94321	2.73185	3.61652	1.82914	1.93063	2.25409	3.82293	2.0247	4.52543	1.42082	2.70198
TraesCS5D02G244500	1.30819	0.332185	2.88285	1.52657	1.64673	2.4483	1.79303	2.71191	2.384	3.19088	2.64807	2.41057	1.27895	2.33381	2.25195
TraesCS3D02G364900	0	3.16887	6.21032	0	0	0	0	0	0	0	0	0	0	0	0
TraesCS4B02G113400	3.40187	1.4896	2.68484	1.90243	2.55832	3.08554	3.45491	4.08411	4.17002	4.39895	4.42306	3.91579	3.54682	4.023	5.0148
TraesCS7D02G171300	2.13923	1.75867	1.07217	0	0	0.10718	1.98045	0.631961	0.632217	1.72422	1.92459	2.08076	1.37037	0.465562	0
TraesCS6D02G312800	4.27519	0.578485	1.89217	1.45858	3.13989	5.06685	3.91224	4.32276	4.27446	1.20514	2.52462	3.80359	2.21149	2.1694	2.6798
TraesCS4D02G115200	0	1.35163	4.54508	0	0	0	0	0	0	0	0	0	0	0	0
TraesCS4D02G316900	2.74165	1.82008	0	0	0	0	0	0	0	0.143269	0.044648	0	0	1.29383	0
TraesCS7D02G518100	3.14345	0.282131	4.14943	2.93343	3.20057	2.91069	2.76661	2.91499	2.8256	3.57038	3.72816	4.06114	3.43236	2.92481	3.32854
TraesCS4B02G169600	1.47419	0	0	2.43857	1.31189	0	2.81946	2.2238	2.15856	3.27896	2.8754	1.4335	3.10171	2.11186	0.465614
TraesCS1D02G075500	4.48338	3.68461	0.337648	5.29654	5.02987	4.68179	7.34887	6.56508	6.65068	5.86288	5.63857	5.01421	6.26612	6.25625	5.30706
TraesCS6D02G087400	1.51716	1.37902	1.46842	0.701646	0	0	0.787616	0.209279	1.31503	1.0882	0.795638	3.20363	2.05288	1.79537	0.379222
TraesCS1D02G257400	2.56643	2.09378	4.90005	1.05954	1.88245	3.15297	2.00966	2.45463	2.5307	3.49685	2.90184	2.76114	2.43402	2.44491	1.78113
TraesCS5D02G447500	3.15089	0	2.10545	1.9206	1.73101	0.508182	3.45619	4.07142	3.88593	3.30311	3.20871	2.55649	3.09179	1.62658	0
TraesCS5D02G100700	6.20442	5.26921	0.63938	5.67839	4.86262	4.95746	6.56383	7.03951	7.06973	6.62448	6.60459	6.92035	6.73527	6.93644	7.37815
TraesCS7D02G392800	5.35118	2.23684	2.64363	3.70805	4.22984	5.04531	4.65637	4.70112	4.66139	5.30818	4.97574	4.34197	4.12516	4.59065	2.4649
TraesCS5B02G059200	0.674076	0	0.24687	4.0698	3.8019	1.59417	3.92837	2.70024	2.55186	2.00982	3.82423	1.77325	4.76329	0.786759	1.24462

### Sheet: SPP
	SPP_Stamen	SPP_pistillody	SPP_pistil
TraesCS7D02G349300	0	0	0.650985
TraesCS5A02G237200	0.408893	4.41065	3.30017
TraesCS3B02G404200	0	0	0
TraesCS4D02G110900	3.20161	3.95766	4.25363
TraesCS7B02G075600	3.68056	4.0701	4.81128
TraesCS6A02G333600	3.45418	4.30525	3.961
TraesCS4B02G117400	0	0	0
TraesCS5A02G491600	0.81327	0.41765	0
TraesCS7D02G269300	2.36088	3.68532	3.84236
TraesCS7B02G447900	3.43825	4.37313	4.28581
TraesCS4D02G171700	1.96219	3.25585	3.3062
TraesCS1A02G072600	5.99875	5.49658	5.38308
TraesCS6A02G096300	8.14926	6.75902	6.81445
TraesCS1B02G268500	2.40369	2.77238	2.31772
TraesCS5B02G444100	3.00598	4.11839	4.29469
TraesCS5B02G094300	7.6501	6.67515	6.85738
TraesCS7B02G299200	4.88956	4.61462	4.78171
TraesCS5D02G068800	0.979191	1.25474	2.46718
TraesCS7A02G373800	0	0	0
TraesCS5B02G235600	0.480093	3.94056	1.43233
TraesCS3A02G371800	0	0	0
TraesCS4A02G209900	3.30718	4.24192	4.46809
TraesCS7A02G170600	3.02479	4.51061	5.12473
TraesCS6B02G364000	3.76139	4.86016	4.71185
TraesCS4A02G198100	0	0	0
TraesCS4B02G320400	0	0	0.177012
TraesCS7A02G268700	3.06662	4.02875	4.15191
TraesCS7A02G530300	2.72092	3.15347	3.39082
TraesCS4A02G135600	2.08456	3.58775	3.36587
TraesCS1B02G091500	5.84789	5.20489	5.42036
TraesCS6B02G124700	7.54313	5.9901	5.72685
TraesCS1A02G258100	2.10432	2.75153	2.25437
TraesCS5A02G440400	3.19902	4.03144	3.89798
TraesCS5A02G088300	7.76526	7.72282	7.47287
TraesCS7A02G398400	4.99829	4.67714	4.54797
TraesCS5A02G057500	1.74161	0.999123	1.34283
TraesCS5D02G244500	0.77796	3.4737	1.15571
TraesCS3D02G364900	0	0	0
TraesCS4B02G113400	3.43016	3.54393	4.71826
TraesCS7D02G171300	1.78814	3.96458	4.66056
TraesCS6D02G312800	4.1273	4.43216	4.6002
TraesCS4D02G115200	0.522829	0	0
TraesCS4D02G316900	0	0	0
TraesCS7D02G518100	2.86611	4.44426	4.08522
TraesCS4B02G169600	1.91034	2.32163	3.1326
TraesCS1D02G075500	6.16267	5.2298	5.18363
TraesCS6D02G087400	5.19869	4.69226	4.73149
TraesCS1D02G257400	3.16013	2.84672	2.85678
TraesCS5D02G447500	2.97587	3.7236	3.81581
TraesCS5D02G100700	7.89913	7.74102	7.94803
TraesCS7D02G392800	5.07419	4.82981	4.66911
TraesCS5B02G059200	1.20967	1.56114	2.0266
