## supplementary_table4 for "Identifying the genetic and epigenetic basis for asymmetric bZIP expression in temperature-stressed bread wheat"

### Sheet: w-a
Supplementary table 4(a): Ka/Ks distribution file used to prepare the figure 2A. (w-wheat, a- arabidopsis thaliana, b- hordeum vulgare, r- oryza sativa, m- zea mays
Sequence	Method	Ka	Ks	Ka/Ks	P-Value(Fisher)	Length	S-Sites	N-Sites	Fold-Sites(0:2:4)	Substitutions	Syn-Subs	Nonsyn-Subs	Fold-Syn-Subs(0:2:4)	Fold-Nonsyn-Subs(0:2:4)	Divergence-Distance	Substitution-Rate-Ratio(rTC:rAG:rTA:rCG:rTG:rCA/rCA)	GC(1:2:3)	ML-Score	AICc	Akaike-Weight	Model
TraesCS1A02G072600-AT2G18160	YN	0.628675	99	0.00635025	0	441	82.0479	358.952	NA	246	93.9071	152.093	NA	NA	18.9306	1.54763:1.54763:1:1:1:1	0.592971(0.585034:0.445578:0.748299)	NA	NA	NA	NA
TraesCS1A02G329900-AT1G20110	YN	1.19001	4.20439	0.283038	9.49368e-07	1065	272.015	792.985	NA	674	205.253	468.747	NA	NA	1.95992	0.85659:0.85659:1:1:1:1	0.515023(0.530986:0.521127:0.492958)	NA	NA	NA	NA
TraesCS1D02G273100-AT5G44080	YN	0.592684	3.97279	0.149186	2.47529e-34	756	199.746	556.254	NA	403	176.41	226.59	NA	NA	1.48576	1.58297:1.58297:1:1:1:1	0.572751(0.613095:0.498016:0.607143)	NA	NA	NA	NA
TraesCS1D02G332200-AT5G28770	YN	0.687426	3.86356	0.177926	6.82146e-16	741	172.676	568.324	NA	391	136.502	254.498	NA	NA	1.42756	0.948128:0.948128:1:1:1:1	0.473009(0.526316:0.453441:0.439271)	NA	NA	NA	NA
TraesCS2A02G352100-AT1G06070	YN	0.40969	4.09848	0.0999616	2.67631e-64	1029	236.19	792.81	NA	465	215.372	249.628	NA	NA	1.25639	1.11472:1.11472:1:1:1:1	0.549563(0.62828:0.444606:0.575802)	NA	NA	NA	NA
TraesCS2B02G167900-AT3G56660	YN	0.562678	4.42767	0.127082	3.12622e-45	1587	366.341	1220.66	NA	777	294.658	482.342	NA	NA	1.45487	1.10949:1.10949:1:1:1:1	0.493384(0.52741:0.441399:0.511342)	NA	NA	NA	NA
TraesCS3A02G128900-AT5G11260	YN	0.383807	3.40304	0.112784	1.96604e-40	483	93.4467	389.553	NA	208	92.0315	115.969	NA	NA	0.967943	1.07842:1.07842:1:1:1:1	0.589027(0.57764:0.462733:0.726708)	NA	NA	NA	NA
TraesCS3B02G404200-AT2G36270	YN	0.614722	4.18515	0.146882	1.80274e-36	1089	265.124	823.876	NA	568	224.062	343.938	NA	NA	1.48397	0.966613:0.966613:1:1:1:1	0.543159(0.604683:0.471074:0.553719)	NA	NA	NA	NA
TraesCS3D02G365000-AT2G36270	YN	0.590019	4.16825	0.141551	4.49013e-39	1125	259.217	865.783	NA	573	220.922	352.078	NA	NA	1.4145	0.949393:0.949393:1:1:1:1	0.54(0.597333:0.465333:0.557333)	NA	NA	NA	NA
TraesCS4A02G209900-AT1G43700	YN	0.409456	4.01664	0.10194	1.24543e-47	873	211.774	661.226	NA	392	183.625	208.375	NA	NA	1.28449	1.25589:1.25589:1:1:1:1	0.546964(0.597938:0.472509:0.570447)	NA	NA	NA	NA
TraesCS4B02G108000-AT1G58110	YN	0.442505	4.08854	0.108231	4.78592e-60	1011	233.081	777.919	NA	472	212.424	259.576	NA	NA	1.28308	1.17099:1.17099:1:1:1:1	0.501978(0.583086:0.446588:0.476261)	NA	NA	NA	NA
TraesCS4B02G320400-AT4G38900	YN	0.428991	4.08448	0.10503	2.03387e-80	1137	231.821	905.179	NA	520	224.98	295.02	NA	NA	1.1743	1.66306:1.66306:1:1:1:1	0.582674(0.585752:0.441953:0.720317)	NA	NA	NA	NA
TraesCS5A02G088300-AT3G62420	YN	0.459124	99	0.00463762	0	435	90.4776	344.522	NA	210	92.1782	117.822	NA	NA	20.9551	2.39632:2.39632:1:1:1:1	0.581609(0.575862:0.431034:0.737931)	NA	NA	NA	NA
TraesCS5A02G265600-AT5G06839	YN	0.307357	4.18574	0.0734296	3.46125e-118	1290	265.335	1024.67	NA	519	260.983	258.017	NA	NA	1.10509	0.992578:0.992578:1:1:1:1	0.57093(0.610465:0.411628:0.690698)	NA	NA	NA	NA
TraesCS5B02G078800-AT2G14910	YN	0.410407	2.17287	0.188877	1.68852e-29	1035	273.018	761.982	NA	434	193.465	240.535	NA	NA	0.87532	2.42531:2.42531:1:1:1:1	0.457005(0.552174:0.401449:0.417391)	NA	NA	NA	NA
TraesCS5B02G124200-AT1G43700	YN	0.375235	3.98718	0.0941104	2.97369e-39	798	203.616	594.384	NA	341	165.818	175.182	NA	NA	1.29685	1.50131:1.50131:1:1:1:1	0.533835(0.588346:0.466165:0.546992)	NA	NA	NA	NA
TraesCS5D02G025800-AT2G16770	YN	0.342672	3.76039	0.0911268	5.02773e-60	714	150.483	563.517	NA	300	145.427	154.573	NA	NA	1.06299	1.23022:1.23022:1:1:1:1	0.507703(0.539916:0.434874:0.548319)	NA	NA	NA	NA
TraesCS5D02G178800-AT5G10030	YN	0.542146	4.13537	0.1311	2.91044e-38	1071	248.099	822.901	NA	524	207.517	316.483	NA	NA	1.37452	1.19622:1.19622:1:1:1:1	0.509337(0.553221:0.42577:0.54902)	NA	NA	NA	NA
TraesCS7A02G170600-AT4G34000	YN	0.410121	4.01787	0.102074	5.79074e-80	966	212.121	753.879	NA	446	208.318	237.682	NA	NA	1.20234	1.2818:1.2818:1:1:1:1	0.566253(0.590062:0.440994:0.667702)	NA	NA	NA	NA
TraesCS7A02G268700-AT4G38900	YN	0.407893	4.30146	0.0948267	5.92338e-78	1356	309.599	1046.4	NA	605	276.311	328.689	NA	NA	1.29686	1.29337:1.29337:1:1:1:1	0.557153(0.564159:0.478982:0.628319)	NA	NA	NA	NA
TraesCS7B02G299200-AT1G42990	YN	0.636029	3.86767	0.164448	1.57834e-21	807	173.623	633.377	NA	413	142.807	270.193	NA	NA	1.3313	1.1335:1.1335:1:1:1:1	0.531599(0.587361:0.423792:0.583643)	NA	NA	NA	NA
TraesCS7D02G518100-AT4G35040	YN	0.385825	99	0.00389722	0	702	146.563	555.437	NA	315	147.874	167.126	NA	NA	20.9744	1.42653:1.42653:1:1:1:1	0.531339(0.551282:0.416667:0.626068)	NA	NA	NA	NA

### Sheet: w-b
Sequence	Method	Ka	Ks	Ka/Ks	P-Value(Fisher)	Length	S-Sites	N-Sites	Fold-Sites(0:2:4)	Substitutions	Syn-Subs	Nonsyn-Subs	Fold-Syn-Subs(0:2:4)	Fold-Nonsyn-Subs(0:2:4)	Divergence-Distance	Substitution-Rate-Ratio(rTC:rAG:rTA:rCG:rTG:rCA/rCA)	GC(1:2:3)	ML-Score	AICc	Akaike-Weight	Model
TraesCS1A02G072600-HG0016310	YN	0.00728459	0.638028	0.0114174	1.62916e-14	450	35.8984	414.102	NA	17	14	3	NA	NA	0.0576017	5.53822:5.53822:1:1:1:1	0.73(0.693333:0.53:0.966667)	NA	NA	NA	NA
TraesCS1A02G329900-HG0078350	YN	0.120026	0.177569	0.675938	0.0507844	1083	307.364	775.636	NA	133	47.2436	85.7564	NA	NA	0.136357	3.59272:3.59272:1:1:1:1	0.540166(0.562327:0.473684:0.584488)	NA	NA	NA	NA
TraesCS1D02G273100-HG0075860	YN	0.00702312	0.218514	0.0321403	8.3856e-17	729	156.312	572.688	NA	33	29	4	NA	NA	0.0523708	3.46179:3.46179:1:1:1:1	0.677641(0.68107:0.545267:0.806584)	NA	NA	NA	NA
TraesCS1D02G332200-HG0078350	YN	0.109407	0.170435	0.641929	0.0224133	1209	353.278	855.722	NA	139	52.1924	86.8076	NA	NA	0.12724	4.05454:4.05454:1:1:1:1	0.521505(0.55335:0.460298:0.550868)	NA	NA	NA	NA
TraesCS2B02G167900-HG0119190	YN	0.0164308	0.188794	0.0870305	7.30137e-27	1710	417.808	1292.19	NA	90	69	21	NA	NA	0.0585446	1.08788:1.08788:1:1:1:1	0.565789(0.590351:0.474561:0.632456)	NA	NA	NA	NA
TraesCS3A02G128900-HG0241370	YN	0.00565405	0.268392	0.0210664	1.3994e-07	393	37.8418	355.158	NA	10	8	2	NA	NA	0.030953	1.54041:1.54041:1:1:1:1	0.708651(0.69084:0.469466:0.965649)	NA	NA	NA	NA
TraesCS3B02G404200-HG0300770	YN	0.0589662	0.303673	0.194177	3.12169e-15	1170	251.994	918.006	NA	112	60	52	NA	NA	0.111671	2.12231:2.12231:1:1:1:1	0.625641(0.65:0.480769:0.746154)	NA	NA	NA	NA
TraesCS3D02G365000-HG0349900	YN	0.718054	3.66899	0.195709	5.57748e-17	690	133.218	556.782	NA	369	112.966	256.034	NA	NA	1.28779	1.12726:1.12726:1:1:1:1	0.639855(0.619565:0.513043:0.786957)	NA	NA	NA	NA
TraesCS4A02G209900-HG0410830	YN	0.41997	99	0.00424212	0	867	145.549	721.451	NA	379	147.816	231.184	NA	NA	16.9692	1.10695:1.10695:1:1:1:1	0.670127(0.678201:0.486159:0.846021)	NA	NA	NA	NA
TraesCS4B02G108000-HG0423980	YN	1.02683	3.6558	0.280876	1.87168e-15	678	130.896	547.104	NA	418	117.89	300.11	NA	NA	1.53438	0.607596:0.607596:1:1:1:1	0.572271(0.623894:0.438053:0.654867)	NA	NA	NA	NA
TraesCS4B02G320400-HG0345340	YN	0.67279	3.75413	0.179213	8.72203e-44	846	149.232	696.768	NA	455	147.924	307.076	NA	NA	1.21633	1.09767:1.09767:1:1:1:1	0.618203(0.650709:0.439716:0.764184)	NA	NA	NA	NA
TraesCS5A02G265600-HG0443520	YN	0.634847	99	0.00641259	0	453	59.5658	393.434	NA	235	67.0419	167.958	NA	NA	13.5691	1.65349:1.65349:1:1:1:1	0.681015(0.642384:0.486755:0.913907)	NA	NA	NA	NA
TraesCS5B02G078800-HG0457870	YN	0.997039	3.95229	0.252269	4.19082e-14	819	194.361	624.639	NA	504	162.201	341.799	NA	NA	1.69836	0.914012:0.914012:1:1:1:1	0.537241(0.613553:0.432234:0.565934)	NA	NA	NA	NA
TraesCS5B02G124200-HG0471090	YN	0.894913	3.93482	0.227434	7.38955e-14	783	189.888	593.112	NA	463	154.837	308.163	NA	NA	1.63213	1.28145:1.28145:1:1:1:1	0.579183(0.60728:0.490421:0.639847)	NA	NA	NA	NA
TraesCS5D02G025800-HG0490840	YN	0.786628	99	0.00794574	1.85925e-53	786	127.392	658.608	NA	454	135.48	318.52	NA	NA	16.7046	0.882791:0.882791:1:1:1:1	0.609415(0.60687:0.433206:0.788168)	NA	NA	NA	NA
TraesCS5D02G178800-HG0686580	YN	0.929309	4.00344	0.232127	1.51901e-21	960	208.081	751.919	NA	579	181.547	397.453	NA	NA	1.59563	1.24712:1.24712:1:1:1:1	0.585938(0.617188:0.457813:0.682813)	NA	NA	NA	NA
TraesCS7A02G170600-HG0723770	YN	0.775909	3.51114	0.220985	6.90416e-12	630	107.934	522.066	NA	340	89.1464	250.854	NA	NA	1.24452	1.53163:1.53163:1:1:1:1	0.634127(0.659524:0.440476:0.802381)	NA	NA	NA	NA
TraesCS7A02G268700-HG0663690	YN	0.737854	3.87451	0.190438	5.07373e-19	915	175.215	739.785	NA	489	144.596	344.404	NA	NA	1.3385	1.05508:1.05508:1:1:1:1	0.659563(0.64918:0.519672:0.809836)	NA	NA	NA	NA
TraesCS7B02G299200-HG0746810	YN	0.936671	3.62068	0.258701	6.8772e-19	675	124.907	550.093	NA	407	115.309	291.691	NA	NA	1.43334	1.30771:1.30771:1:1:1:1	0.608148(0.622222:0.44:0.762222)	NA	NA	NA	NA
TraesCS7D02G518100-HG0746810	YN	0.0173389	0.297305	0.0583204	1.89698e-15	750	108.155	641.845	NA	37	26	11	NA	NA	0.057712	1.40131:1.40131:1:1:1:1	0.616(0.604:0.43:0.814)	NA	NA	NA	NA

### Sheet: w-m
Sequence	Method	Ka	Ks	Ka/Ks	P-Value(Fisher)	Length	S-Sites	N-Sites	Fold-Sites(0:2:4)	Substitutions	Syn-Subs	Nonsyn-Subs	Fold-Syn-Subs(0:2:4)	Fold-Nonsyn-Subs(0:2:4)	Divergence-Distance	Substitution-Rate-Ratio(rTC:rAG:rTA:rCG:rTG:rCA/rCA)	GC(1:2:3)	ML-Score	AICc	Akaike-Weight	Model
TraesCS1A02G072600-Zm00001eb264930	YN	0.171752	2.82503	0.0607964	1.33783e-23	399	43.2377	355.762	NA	93	38.4798	54.5202	NA	NA	0.459275	1.46382:1.46382:1:1:1:1	0.73183(0.710526:0.503759:0.981203)	NA	NA	NA	NA
TraesCS1A02G329900-Zm00001eb301570	YN	0.702121	1.49924	0.468317	3.23826e-06	1050	273.629	776.371	NA	523	169.576	353.424	NA	NA	0.909851	1.87891:1.87891:1:1:1:1	0.567619(0.587143:0.491429:0.624286)	NA	NA	NA	NA
TraesCS1D02G273100-Zm00001eb146690	YN	0.219142	2.35178	0.0931816	7.74543e-27	711	155.528	555.472	NA	206	100.629	105.371	NA	NA	0.685646	1.08028:1.08028:1:1:1:1	0.66948(0.675105:0.542194:0.791139)	NA	NA	NA	NA
TraesCS1D02G332200-Zm00001eb060810	YN	0.517177	1.74785	0.295893	7.69741e-12	1065	291.248	773.752	NA	465	176.318	288.682	NA	NA	0.853732	1.86425:1.86425:1:1:1:1	0.54554(0.578873:0.485915:0.571831)	NA	NA	NA	NA
TraesCS2A02G352100-Zm00001eb078620	YN	0.151733	0.960178	0.158026	1.7297e-29	1074	240.282	833.718	NA	234	119.606	114.394	NA	NA	0.332603	1.27437:1.27437:1:1:1:1	0.619646(0.680168:0.47486:0.703911)	NA	NA	NA	NA
TraesCS2B02G167900-Zm00001eb110370	YN	0.160297	0.702507	0.228178	4.46811e-34	1638	420.752	1217.25	NA	362	186.369	175.631	NA	NA	0.299574	1.58869:1.58869:1:1:1:1	0.559829(0.586996:0.477106:0.615385)	NA	NA	NA	NA
TraesCS3A02G128900-Zm00001eb336820	YN	0.0814488	1.08844	0.0748305	2.55889e-18	531	54.5406	476.459	NA	68	31.3223	36.6777	NA	NA	0.18488	1.56696:1.56696:1:1:1:1	0.709981(0.666667:0.511299:0.951977)	NA	NA	NA	NA
TraesCS3B02G404200-Zm00001eb366900	YN	0.232086	2.2003	0.105479	4.71924e-43	1056	198.846	857.154	NA	312	141.201	170.799	NA	NA	0.602703	1.63088:1.63088:1:1:1:1	0.653409(0.666193:0.485795:0.808239)	NA	NA	NA	NA
TraesCS3D02G365000-Zm00001eb147240	YN	0.299603	1.8675	0.16043	2.36504e-30	1059	191.377	867.623	NA	345	131.633	213.367	NA	NA	0.582946	2.21228:2.21228:1:1:1:1	0.639282(0.630312:0.475921:0.811615)	NA	NA	NA	NA
TraesCS4A02G209900-Zm00001eb139480	YN	0.0992046	1.23496	0.0803302	1.18483e-31	714	140.239	573.761	NA	132	78.7101	53.2899	NA	NA	0.322282	1.44481:1.44481:1:1:1:1	0.670168(0.64916:0.533613:0.827731)	NA	NA	NA	NA
TraesCS4B02G108000-Zm00001eb169130	YN	0.102465	0.587067	0.174536	1.56213e-23	1005	251.03	753.97	NA	169	96.8856	72.1144	NA	NA	0.223509	2.07958:2.07958:1:1:1:1	0.576119(0.662687:0.456716:0.608955)	NA	NA	NA	NA
TraesCS4B02G320400-Zm00001eb002010	YN	0.189114	2.61036	0.0724476	1.16406e-40	1119	138.243	980.757	NA	264	100.445	163.555	NA	NA	0.488239	1.37816:1.37816:1:1:1:1	0.69437(0.678284:0.474531:0.930295)	NA	NA	NA	NA
TraesCS5A02G088300-Zm00001eb028430	YN	0.0912811	1.49573	0.061028	5.78568e-20	453	53.5337	399.466	NA	69	34.6855	34.3145	NA	NA	0.257253	1.28945:1.28945:1:1:1:1	0.730684(0.728477:0.490066:0.97351)	NA	NA	NA	NA
TraesCS5A02G265600-Zm00001eb101910	YN	0.108785	1.13344	0.0959779	7.9093e-44	1431	219.083	1211.92	NA	238	115.378	122.622	NA	NA	0.265658	2.5736:2.5736:1:1:1:1	0.636268(0.634172:0.417191:0.857442)	NA	NA	NA	NA
TraesCS5B02G078800-Zm00001eb219230	YN	0.220216	0.737958	0.298412	6.95288e-18	1101	330.92	770.08	NA	294	147.934	146.066	NA	NA	0.37583	3.14429:3.14429:1:1:1:1	0.505904(0.603542:0.407357:0.506812)	NA	NA	NA	NA
TraesCS5B02G124200-Zm00001eb202260	YN	0.100216	1.8782	0.0533577	3.68729e-47	840	179.828	660.172	NA	173	111.099	61.9008	NA	NA	0.480849	1.4496:1.4496:1:1:1:1	0.644048(0.648214:0.508929:0.775)	NA	NA	NA	NA
TraesCS5D02G025800-Zm00001eb272280	YN	0.1133	3.4029	0.0332951	1.80029e-40	771	154.645	616.355	NA	162	97.3112	64.6888	NA	NA	0.77312	2.42936:2.42936:1:1:1:1	0.597925(0.59144:0.453307:0.749027)	NA	NA	NA	NA
TraesCS5D02G178800-Zm00001eb094570	YN	0.220264	0.973702	0.226213	1.27111e-25	1272	287.545	984.455	NA	335	147.417	187.583	NA	NA	0.390584	1.64451:1.64451:1:1:1:1	0.57272(0.597877:0.436321:0.683962)	NA	NA	NA	NA
TraesCS7A02G170600-Zm00001eb373300	YN	0.138887	1.23836	0.112154	4.4326e-34	1026	161.998	864.002	NA	204	94.5522	109.448	NA	NA	0.312487	1.30546:1.30546:1:1:1:1	0.674951(0.676901:0.475146:0.872807)	NA	NA	NA	NA
TraesCS7A02G268700-Zm00001eb198470	YN	0.0735534	1.27313	0.0577736	1.68106e-70	1362	274.817	1087.18	NA	232	155.877	76.1226	NA	NA	0.315598	1.33321:1.33321:1:1:1:1	0.654919(0.667401:0.507709:0.789648)	NA	NA	NA	NA
TraesCS7B02G299200-Zm00001eb388050	YN	0.144564	0.9216	0.156861	1.81613e-17	666	124.462	541.538	NA	133	61.9338	71.0662	NA	NA	0.289776	1.98693:1.98693:1:1:1:1	0.626126(0.637387:0.45045:0.790541)	NA	NA	NA	NA
TraesCS7D02G518100-Zm00001eb228170	YN	0.142153	3.4273	0.0414767	1.77436e-38	720	96.5185	623.482	NA	155	74.3335	80.6665	NA	NA	0.582538	1.48275:1.48275:1:1:1:1	0.631944(0.597917:0.447917:0.85)	NA	NA	NA	NA

### Sheet: w-r
Sequence	Method	Ka	Ks	Ka/Ks	P-Value(Fisher)	Length	S-Sites	N-Sites	Fold-Sites(0:2:4)	Substitutions	Syn-Subs	Nonsyn-Subs	Fold-Syn-Subs(0:2:4)	Fold-Nonsyn-Subs(0:2:4)	Divergence-Distance	Substitution-Rate-Ratio(rTC:rAG:rTA:rCG:rTG:rCA/rCA)	GC(1:2:3)	ML-Score	AICc	Akaike-Weight	Model
TraesCS1A02G072600-Os05t0129300	YN	0.0771924	2.8361	0.0272178	1.03535e-24	441	43.8803	397.12	NA	63	33.9709	29.0291	NA	NA	0.351709	2.56066:2.56066:1:1:1:1	0.730159(0.697279:0.52381:0.969388)	NA	NA	NA	NA
TraesCS1A02G329900-Os07t0182000	YN	0.459627	0.85722	0.536184	3.48776e-05	1026	249.639	776.361	NA	389	122.536	266.464	NA	NA	0.556367	1.60358:1.60358:1:1:1:1	0.557018(0.592105:0.460526:0.618421)	NA	NA	NA	NA
TraesCS1D02G273100-Os01t0867300	YN	0.212427	2.20445	0.0963626	1.63202e-28	714	148.644	565.356	NA	203	98.6696	104.33	NA	NA	0.627136	1.70474:1.70474:1:1:1:1	0.660364(0.659664:0.518908:0.802521)	NA	NA	NA	NA
TraesCS1D02G332200-Os03t0796900	YN	0.471744	1.41613	0.333122	1.75105e-13	1110	294.615	815.385	NA	461	176.026	284.974	NA	NA	0.722403	1.66294:1.66294:1:1:1:1	0.558559(0.587838:0.489189:0.598649)	NA	NA	NA	NA
TraesCS2A02G352100-Os09t0516200	YN	0.339412	3.9584	0.0857448	2.2683e-45	1026	195.951	830.049	NA	385	159.146	225.854	NA	NA	1.03059	0.909478:0.909478:1:1:1:1	0.632554(0.669591:0.467836:0.760234)	NA	NA	NA	NA
TraesCS2B02G167900-Os07t0644100	YN	0.153011	0.936649	0.16336	1.7035e-50	1650	418.92	1231.08	NA	385	214.621	170.379	NA	NA	0.351969	1.43443:1.43443:1:1:1:1	0.561818(0.588182:0.474545:0.622727)	NA	NA	NA	NA
TraesCS3A02G128900-Os01t0174000	YN	0.154216	2.31028	0.0667523	2.59901e-21	534	64.5054	469.495	NA	111	45.8992	65.1008	NA	NA	0.414661	1.75572:1.75572:1:1:1:1	0.692884(0.66573:0.502809:0.910112)	NA	NA	NA	NA
TraesCS3B02G404200-Os01t0859300	YN	0.221265	2.13413	0.103679	4.00448e-38	1143	267.402	875.598	NA	332	164.643	167.357	NA	NA	0.668776	1.80417:1.80417:1:1:1:1	0.585739(0.620735:0.465879:0.670604)	NA	NA	NA	NA
TraesCS3D02G365000-Os12t0162500	YN	0.736014	3.58005	0.205588	4.20255e-27	624	118.321	505.679	NA	349	113.101	235.899	NA	NA	1.27529	1.08955:1.08955:1:1:1:1	0.63141(0.627404:0.502404:0.764423)	NA	NA	NA	NA
TraesCS4A02G209900-Os10t0531900	YN	0.391693	3.80352	0.102982	3.54034e-45	858	159.392	698.608	NA	355	142.48	212.52	NA	NA	1.02551	1.04551:1.04551:1:1:1:1	0.647436(0.662587:0.482517:0.797203)	NA	NA	NA	NA
TraesCS4B02G108000-Os06t0716800	YN	1.08567	2.17986	0.498044	0.0016563	678	146.551	531.449	NA	404	103.905	300.095	NA	NA	1.32218	1.00928:1.00928:1:1:1:1	0.545723(0.617257:0.440265:0.579646)	NA	NA	NA	NA
TraesCS4B02G320400-Os11t0218000	YN	0.732153	99	0.00739549	1.42284e-52	933	159.508	773.492	NA	520	161.454	358.546	NA	NA	17.5323	1.04649:1.04649:1:1:1:1	0.645766(0.659164:0.475884:0.802251)	NA	NA	NA	NA
TraesCS5A02G088300-Os03t0607500	YN	1.04305	3.36538	0.309936	1.5608e-10	372	88.8699	283.13	NA	239	80.4781	158.522	NA	NA	1.59785	1.01458:1.01458:1:1:1:1	0.587366(0.673387:0.395161:0.693548)	NA	NA	NA	NA
TraesCS5A02G265600-Os02t0132500	YN	0.669877	99	0.00676643	0	477	67.9888	409.011	NA	251	70.4234	180.577	NA	NA	14.6853	1.39801:1.39801:1:1:1:1	0.687631(0.647799:0.5:0.915094)	NA	NA	NA	NA
TraesCS5B02G078800-Os11t0160500	YN	1.05959	3.80179	0.278709	5.48384e-08	636	159.024	476.976	NA	397	127.044	269.956	NA	NA	1.74525	1.28285:1.28285:1:1:1:1	0.569182(0.603774:0.478774:0.625)	NA	NA	NA	NA
TraesCS5B02G124200-Os09t0280500	YN	0.902768	3.85835	0.233977	3.93625e-11	759	171.481	587.519	NA	443	136.741	306.259	NA	NA	1.57052	1.12132:1.12132:1:1:1:1	0.578393(0.616601:0.468379:0.650198)	NA	NA	NA	NA
TraesCS5D02G025800-Os09t0489500	YN	0.782281	3.68684	0.212182	1.09277e-25	693	136.427	556.573	NA	396	127.327	268.673	NA	NA	1.35409	1.1121:1.1121:1:1:1:1	0.61039(0.621212:0.467532:0.742424)	NA	NA	NA	NA
TraesCS5D02G178800-Os08t0543900	YN	0.9358	3.93496	0.237817	1.12619e-31	951	189.923	761.077	NA	581	179.899	401.101	NA	NA	1.53476	0.708136:0.708136:1:1:1:1	0.568349(0.597792:0.446372:0.660883)	NA	NA	NA	NA
TraesCS7A02G170600-Os06t0622700	YN	0.685708	3.52094	0.194751	1.59407e-22	669	109.354	559.646	NA	351	100.902	250.098	NA	NA	1.14915	1.08725:1.08725:1:1:1:1	0.648729(0.663677:0.44843:0.834081)	NA	NA	NA	NA
TraesCS7A02G268700-Os06t0211200	YN	0.849616	3.85504	0.220391	5.48586e-18	897	170.725	726.275	NA	512	145.468	366.532	NA	NA	1.42163	0.837927:0.837927:1:1:1:1	0.640468(0.643813:0.494983:0.782609)	NA	NA	NA	NA
TraesCS7B02G299200-Os05t0495200	YN	0.713317	3.53665	0.201693	1.20119e-09	531	111.669	419.331	NA	279	86.9309	192.069	NA	NA	1.30706	1.27584:1.27584:1:1:1:1	0.55838(0.564972:0.449153:0.661017)	NA	NA	NA	NA
TraesCS7D02G518100-Os06t0716800	YN	0.131841	1.70644	0.0772608	2.68602e-38	735	136.222	598.778	NA	164	91.667	72.333	NA	NA	0.423672	1.63579:1.63579:1:1:1:1	0.591837(0.591837:0.436735:0.746939)	NA	NA	NA	NA

### Sheet: TABLE4
Supplementary table 4(b) : Table representing the duplication events details as shown in Figure 2B (# WGD or segmental means that the gene might arise from Whole Genome Duplication or Segmental Duplication, # Dispersed means that the gene might arise from transposition, such as 'replicative transposition', 'non-replicative tranposition' or 'conservative tranpostion', # Proximal means that the gen…
TraesCS1A02G072600	WGD or Segmental			WGD or Segmental	165
TraesCS1A02G096300	WGD or Segmental			Proximal	70
TraesCS1A02G157500	WGD or Segmental			Tandem	63
TraesCS1A02G186000	WGD or Segmental			Dispersed	11
TraesCS1A02G218200	WGD or Segmental			Singleton	2
TraesCS1A02G258100	Proximal
TraesCS1A02G273000	Proximal
TraesCS1A02G276600	WGD or Segmental
TraesCS1A02G306300	Tandem
TraesCS1A02G311900	WGD or Segmental
TraesCS1A02G329900	WGD or Segmental
TraesCS1A02G409800	Proximal
TraesCS1B02G011463	Singleton
TraesCS1B02G091500	WGD or Segmental
TraesCS1B02G127400	WGD or Segmental
TraesCS1B02G173900	WGD or Segmental
TraesCS1B02G193800	WGD or Segmental
TraesCS1B02G231600	WGD or Segmental
TraesCS1B02G268500	Proximal
TraesCS1B02G282800	Proximal
TraesCS1B02G285800	WGD or Segmental
TraesCS1B02G317100	Proximal
TraesCS1B02G323600	WGD or Segmental
TraesCS1B02G343500	WGD or Segmental
TraesCS1B02G439800	Proximal
TraesCS1D02G075500	WGD or Segmental
TraesCS1D02G105300	WGD or Segmental
TraesCS1D02G127100	Dispersed
TraesCS1D02G155200	WGD or Segmental
TraesCS1D02G191000	WGD or Segmental
TraesCS1D02G219800	WGD or Segmental
TraesCS1D02G257400	WGD or Segmental
TraesCS1D02G273100	Proximal
TraesCS1D02G276100	WGD or Segmental
TraesCS1D02G306000	Tandem
TraesCS1D02G312200	WGD or Segmental
TraesCS1D02G332200	WGD or Segmental
TraesCS1D02G417100	Proximal
TraesCS2A02G097500	WGD or Segmental
TraesCS2A02G099400	WGD or Segmental
TraesCS2A02G105700	Tandem
TraesCS2A02G140900	Tandem
TraesCS2A02G142800	WGD or Segmental
TraesCS2A02G215600	WGD or Segmental
TraesCS2A02G245700	Proximal
TraesCS2A02G352100	Tandem
TraesCS2A02G467100	Tandem
TraesCS2A02G495400	WGD or Segmental
TraesCS2A02G526300	WGD or Segmental
TraesCS2A02G534200	Tandem
TraesCS2A02G534300	Tandem
TraesCS2B02G113200	WGD or Segmental
TraesCS2B02G115700	WGD or Segmental
TraesCS2B02G122700	WGD or Segmental
TraesCS2B02G165700	Tandem
TraesCS2B02G167900	WGD or Segmental
TraesCS2B02G240600	WGD or Segmental
TraesCS2B02G269600	Proximal
TraesCS2B02G419600	Singleton
TraesCS2B02G489900	Proximal
TraesCS2B02G523600	WGD or Segmental
TraesCS2B02G545400	WGD or Segmental
TraesCS2B02G556600	WGD or Segmental
TraesCS2B02G564900	Proximal
TraesCS2D02G096800	WGD or Segmental
TraesCS2D02G098700	WGD or Segmental
TraesCS2D02G105400	WGD or Segmental
TraesCS2D02G144300	Tandem
TraesCS2D02G146100	Tandem
TraesCS2D02G221200	WGD or Segmental
TraesCS2D02G236200	Proximal
TraesCS2D02G467100	Proximal
TraesCS2D02G495700	WGD or Segmental
TraesCS2D02G518500	WGD or Segmental
TraesCS2D02G529000	WGD or Segmental
TraesCS2D02G536700	Tandem
TraesCS2D02G536800	Tandem
TraesCS3A02G128900	WGD or Segmental
TraesCS3A02G131900	WGD or Segmental
TraesCS3A02G190700	WGD or Segmental
TraesCS3A02G200600	WGD or Segmental
TraesCS3A02G293700	WGD or Segmental
TraesCS3A02G312800	Tandem
TraesCS3A02G325800	Tandem
TraesCS3A02G330800	Dispersed
TraesCS3A02G334100	Proximal
TraesCS3A02G371800	Tandem
TraesCS3A02G371900	Tandem
TraesCS3A02G372000	Tandem
TraesCS3A02G372200	Tandem
TraesCS3A02G372400	Proximal
TraesCS3A02G378700	Proximal
TraesCS3B02G159100	Proximal
TraesCS3B02G167500	Proximal
TraesCS3B02G220400	Proximal
TraesCS3B02G226200	Dispersed
TraesCS3B02G328400	Proximal
TraesCS3B02G354900	Proximal
TraesCS3B02G360900	Dispersed
TraesCS3B02G365100	Proximal
TraesCS3B02G368300	Tandem
TraesCS3B02G404200	Tandem
TraesCS3B02G404300	Tandem
TraesCS3B02G404400	Tandem
TraesCS3B02G404500	Tandem
TraesCS3B02G404600	Tandem
TraesCS3B02G404800	Proximal
TraesCS3B02G411300	Proximal
TraesCS3D02G129800	Proximal
TraesCS3D02G141500	Proximal
TraesCS3D02G148200	Proximal
TraesCS3D02G194800	Proximal
TraesCS3D02G203300	Dispersed
TraesCS3D02G293500	Proximal
TraesCS3D02G319200	Proximal
TraesCS3D02G324200	Dispersed
TraesCS3D02G327600	Proximal
TraesCS3D02G330300	Tandem
TraesCS3D02G364900	Tandem
TraesCS3D02G365000	Tandem
TraesCS3D02G365200	Proximal
TraesCS3D02G371900	Proximal
TraesCS4A02G073000	WGD or Segmental
TraesCS4A02G120500	WGD or Segmental
TraesCS4A02G126300	WGD or Segmental
TraesCS4A02G128900	WGD or Segmental
TraesCS4A02G135600	WGD or Segmental
TraesCS4A02G183400	Proximal
TraesCS4A02G198100	Proximal
TraesCS4A02G204300	Tandem
TraesCS4A02G209900	Tandem
TraesCS4A02G291200	Dispersed
TraesCS4B02G023000	Dispersed
TraesCS4B02G108000	Tandem
TraesCS4B02G113400	WGD or Segmental
TraesCS4B02G117400	WGD or Segmental
TraesCS4B02G135000	WGD or Segmental
TraesCS4B02G169600	Tandem
TraesCS4B02G175800	Tandem
TraesCS4B02G178600	Proximal
TraesCS4B02G184500	WGD or Segmental
TraesCS4B02G229100	Tandem
TraesCS4B02G320400	WGD or Segmental
TraesCS4B02G338700	WGD or Segmental
TraesCS4D02G020600	WGD or Segmental
TraesCS4D02G105100	Tandem
TraesCS4D02G110900	WGD or Segmental
TraesCS4D02G115200	WGD or Segmental
TraesCS4D02G129900	WGD or Segmental
TraesCS4D02G171700	Tandem
TraesCS4D02G177700	Tandem
TraesCS4D02G180200	Proximal
TraesCS4D02G185500	WGD or Segmental
TraesCS4D02G230200	Tandem
TraesCS4D02G316900	WGD or Segmental
TraesCS4D02G335000	WGD or Segmental
TraesCS5A02G011300	WGD or Segmental
TraesCS5A02G020700	WGD or Segmental
TraesCS5A02G043400	WGD or Segmental
TraesCS5A02G057500	WGD or Segmental
TraesCS5A02G072100	WGD or Segmental
TraesCS5A02G088300	WGD or Segmental
TraesCS5A02G115300	Tandem
TraesCS5A02G124600	WGD or Segmental
TraesCS5A02G126600	WGD or Segmental
TraesCS5A02G141500	Proximal
TraesCS5A02G143300	Proximal
TraesCS5A02G171300	WGD or Segmental
TraesCS5A02G174200	WGD or Segmental
TraesCS5A02G179000	WGD or Segmental
TraesCS5A02G237200	WGD or Segmental
TraesCS5A02G250400	WGD or Segmental
TraesCS5A02G265600	WGD or Segmental
TraesCS5A02G299400	WGD or Segmental
TraesCS5A02G308400	WGD or Segmental
TraesCS5A02G332000	WGD or Segmental
TraesCS5A02G375800	WGD or Segmental
TraesCS5A02G405200	WGD or Segmental
TraesCS5A02G440400	WGD or Segmental
TraesCS5A02G460800	Tandem
TraesCS5A02G491600	Tandem
TraesCS5A02G508600	WGD or Segmental
TraesCS5B02G009200	WGD or Segmental
TraesCS5B02G017700	WGD or Segmental
TraesCS5B02G047200	WGD or Segmental
TraesCS5B02G059200	Proximal
TraesCS5B02G078800	WGD or Segmental
TraesCS5B02G094300	Tandem
TraesCS5B02G122000	Tandem
TraesCS5B02G124200	WGD or Segmental
TraesCS5B02G125800	WGD or Segmental
TraesCS5B02G139800	Proximal
TraesCS5B02G142200	Proximal
TraesCS5B02G168800	WGD or Segmental
TraesCS5B02G176700	Proximal
TraesCS5B02G235600	Proximal
TraesCS5B02G248400	WGD or Segmental
TraesCS5B02G265300	WGD or Segmental
TraesCS5B02G301900	WGD or Segmental
TraesCS5B02G308800	Tandem
TraesCS5B02G332300	WGD or Segmental
TraesCS5B02G378000	WGD or Segmental
TraesCS5B02G410000	WGD or Segmental
TraesCS5B02G444100	WGD or Segmental
TraesCS5B02G470600	Proximal
TraesCS5D02G016200	WGD or Segmental
TraesCS5D02G025800	WGD or Segmental
TraesCS5D02G052300	WGD or Segmental
TraesCS5D02G068800	WGD or Segmental
TraesCS5D02G084800	WGD or Segmental
TraesCS5D02G100700	WGD or Segmental
TraesCS5D02G117300	Proximal
TraesCS5D02G124600	Proximal
TraesCS5D02G132300	WGD or Segmental
TraesCS5D02G134100	Proximal
TraesCS5D02G148700	Proximal
TraesCS5D02G150700	WGD or Segmental
TraesCS5D02G172600	Proximal
TraesCS5D02G176100	WGD or Segmental
TraesCS5D02G178800	WGD or Segmental
TraesCS5D02G183500	WGD or Segmental
TraesCS5D02G244500	Proximal
TraesCS5D02G258000	WGD or Segmental
TraesCS5D02G273500	Proximal
TraesCS5D02G308600	WGD or Segmental
TraesCS5D02G315400	Tandem
TraesCS5D02G338000	Proximal
TraesCS5D02G385300	WGD or Segmental
TraesCS5D02G415300	WGD or Segmental
TraesCS5D02G447500	WGD or Segmental
TraesCS5D02G473000	Proximal
TraesCS6A02G087400	WGD or Segmental
TraesCS6A02G096300	Tandem
TraesCS6A02G154600	Tandem
TraesCS6A02G165800	WGD or Segmental
TraesCS6A02G170600	WGD or Segmental
TraesCS6A02G175800	Proximal
TraesCS6A02G203200	WGD or Segmental
TraesCS6A02G253600	WGD or Segmental
TraesCS6A02G288900	WGD or Segmental
TraesCS6A02G333600	Proximal
TraesCS6B02G110100	WGD or Segmental
TraesCS6B02G124700	Tandem
TraesCS6B02G182500	Tandem
TraesCS6B02G193200	WGD or Segmental
TraesCS6B02G198700	WGD or Segmental
TraesCS6B02G209600	Proximal
TraesCS6B02G222800	WGD or Segmental
TraesCS6B02G271800	WGD or Segmental
TraesCS6B02G318700	WGD or Segmental
TraesCS6B02G364000	Proximal
TraesCS6D02G056500	Proximal
TraesCS6D02G087400	WGD or Segmental
TraesCS6D02G144400	Tandem
TraesCS6D02G154400	WGD or Segmental
TraesCS6D02G160200	WGD or Segmental
TraesCS6D02G167800	Proximal
TraesCS6D02G176200	Proximal
TraesCS6D02G187300	WGD or Segmental
TraesCS6D02G228500	Proximal
TraesCS6D02G235200	WGD or Segmental
TraesCS6D02G270000	WGD or Segmental
TraesCS6D02G312800	Proximal
TraesCS7A02G167300	WGD or Segmental
TraesCS7A02G170600	WGD or Segmental
TraesCS7A02G181100	WGD or Segmental
TraesCS7A02G198000	Dispersed
TraesCS7A02G207100	Proximal
TraesCS7A02G211500	Proximal
TraesCS7A02G266400	WGD or Segmental
TraesCS7A02G268700	Tandem
TraesCS7A02G373800	Tandem
TraesCS7A02G391800	WGD or Segmental
TraesCS7A02G398400	WGD or Segmental
TraesCS7A02G420400	WGD or Segmental
TraesCS7A02G488600	WGD or Segmental
TraesCS7A02G530300	Tandem
TraesCS7A02G530400	Tandem
TraesCS7A02G531800	Tandem
TraesCS7A02G542700	WGD or Segmental
TraesCS7B02G071900	WGD or Segmental
TraesCS7B02G075600	WGD or Segmental
TraesCS7B02G086100	WGD or Segmental
TraesCS7B02G114300	Proximal
TraesCS7B02G118500	Proximal
TraesCS7B02G166100	WGD or Segmental
TraesCS7B02G293700	WGD or Segmental
TraesCS7B02G293900	Tandem
TraesCS7B02G299200	WGD or Segmental
TraesCS7B02G321300	WGD or Segmental
TraesCS7B02G391800	WGD or Segmental
TraesCS7B02G447900	Tandem
TraesCS7B02G448000	Tandem
TraesCS7B02G449200	Tandem
TraesCS7B02G464700	WGD or Segmental
TraesCS7D02G167900	WGD or Segmental
TraesCS7D02G171300	WGD or Segmental
TraesCS7D02G182900	WGD or Segmental
TraesCS7D02G209800	Dispersed
TraesCS7D02G213200	Proximal
TraesCS7D02G268400	WGD or Segmental
TraesCS7D02G269300	WGD or Segmental
TraesCS7D02G349300	WGD or Segmental
TraesCS7D02G392800	Tandem
TraesCS7D02G413100	WGD or Segmental
TraesCS7D02G475100	WGD or Segmental
TraesCS7D02G518100	Tandem
TraesCS7D02G518200	Tandem
TraesCS7D02G519200	Tandem
TraesCS7D02G527500	WGD or Segmental
TraesCSU02G019200	Dispersed
