## supplementary_table5 for "Identifying the genetic and epigenetic basis for asymmetric bZIP expression in temperature-stressed bread wheat"

### Sheet: qRT_primers
Supplementary table 5. List of primers used in the qRT PCR validation
TraesCS7D02G349300	Forward	GGACGTCGTCGGAGCTCG
	Reverse	CGTCGAGAGCCTCTCCTC
TraesCS5A02G237200	Forward	GGTTGTGCAAACTGCGGT
	Reverse	TATAAGCCTGCTTGCGGG
TraesCS6A02G333600	Forward	GCTGAGGGGGAGGAAGCC
	Reverse	GCTTGCCGGGTAACCTTC
TraesCS4B02G117400	Forward	GGTGTACGAGCATGGTGG
	Reverse	GCGAGGGTCAGCGAGCAA
TraesCS4D02G171700	Forward	GGAGCAGCAGGCTCAACT
	Reverse	CAGTTGAGCCTGCTGCTCC
TraesCS6A02G096300	Forward	ACGACCTCGCCGCGCAGG
	Reverse	TGTTGTTGCTGGCGCTCA
TraesCS5B02G444100	Forward	GGCAGAGGACTCGGTGAA
	Reverse	CGAGGAGGCCATCTCGGG
TraesCS5B02G094300	Forward	AGGAGGTGGCGCGCCTCA
	Reverse	GGCACTCCTCCTGGATGT
TraesCS5D02G068800	Forward	GCAGCTTCTGCTGATGCT
	Reverse	AGGTTCTCCAGGCTCGCG
TraesCS3D02G364900	Forward	AGAACCGTGAGTCAGCCGCACG
	Reverse Primer	CGCGAGAGGGTGCCACCCTTCT
TraesCS1A02G072600	Forward	AGAACAAGCGCGTGGAGGCCCA
	Reverse Primer	CTGGAAGATCTCCAGGACGCCG
TraesCS7D02G269300	Forward	GCAATGGAGCAACAGGCACAGCTG
	Reverse Primer	TTGCAGCTGCTGCATTTGAATCAG
TraesCS7D02G392800	Forward Primer	ATTGGTGCTCACACAGCCATGC
	Reverse Primer	TTTCGGCTCTCCTTGGAGCCAC
TraesCS1A02G258100	Forward	CGAAAGGTTCCAACACCAGCTCC
	Reverse Primer	TCACCAGCCTCCCTGGGATCAG
TraesCS4B02G320400	Forward	CATGTTCAGCCTGGAGTT
	Reverse primer	ACGATGTACCGCATCTTG
TraesCS7D02G171300	Forward	GAGGCGCATGATCAAGAA
	Reverse primer	TGTAGCATTTCCACCTGTTT
TraesCS5D02G124600_TabZIP1	Forward	CCCAGGCGCAGTTGAAGCA
	Reverse	TGCATCCACGGCTCTGTTG
TraesCS7D02G518100	Forward	GATTGGCACCTTCCCTTACCAG
	Reverse	GCCTGCTGCATTCCTGGATTGC
TraesCS4B02G113400	Forward	AGCTCACGCTTCTTCAGAGGGA
	Reverse	CCGCCGAAGGGGTTTCCATTCA
actin-F	Forward	TACTCCCTCACAACAACCGC
actin-R	Reverse	GGGCACCTGAACCTTTCTGA

### Sheet: Homeolog specific qRT_primers
Primers for qRT-PCR validation experiment used in the preparation of supplementary figure 5
TraesCS1A02G072600	Forward	GCAAGAGGATGCTGTCCAA
	Reverse	TCCACGCGCTTGTTCTC
TraesCS1B02G091500	Forward	CAAGGTTGACGGCGAGAA
	Reverse	GATCTCTGGGATGTCAACGG
TraesCS1D02G075500	Forward	CAGTCCCGAGAGCAACATC
	Reverse	CTGTTGGACAGCATCCTCTT
Further, following differences (highlighted in blue colour) were considered while making homeolog specific qRT-PCR primers.
